# Defense hormones modulate root microbiome diversity and composition in tomato

**DOI:** 10.1101/656769

**Authors:** Elizabeth French, Manoj Ghaste, Joshua R. Widhalm, Anjali S. Iyer-Pascuzzi

## Abstract

Plant roots live closely associated with soil microbes. Understanding how roots defend against pathogenic microbes while associating with non-pathogenic microbes is critical to using root microbiomes for successful outcomes. The aim of this study was to determine the contribution of the plant defense hormones ethylene (ET), jasmonic acid (JA), and salicylic acid (SA) to the tomato root microbiome. We used 16S rRNA amplicon sequencing to examine the root microbiome of four tomato genotypes defective in three hormone pathways. We found that ET and SA pathways, but not JA, were critical for root endosphere microbial alpha (α)-diversity. Root endosphere communities of *ACD,* deficient in a precursor of ET, and the SA-deficient *NahG* transgenic, had significantly less α-diversity than wild-type tomatoes. *NahG* and *ACD* root endosphere enrichment profiles were similar and driven by two taxa. In *NahG, ACD,* and in a panel of 24 wild-type tomatoes, the abundance of these two taxa was correlated with lower root endosphere α-diversity. The abundance of these taxa was also moderately negatively correlated with the level of SA in roots. Our results suggest that SA and ET pathways contribute to tomato root endosphere diversity by modulating the abundance of specific bacterial taxa.
