## Supplementary material for "Defense hormones modulate root microbiome diversity and composition in tomato": Table S1

### Sheet: Table S1
Table S1. Soil characteristics.
Soil	% OM	Bray-1 P (ppm)	K (ppm)	Mg (ppm)	Ca (ppm)	pH	CEC (meq/100g)	NO3-N (ppm)
Potting Mix/Field soil	6.8 (±0.4)	40.3 (±0.3)	137 (±4.5)	285	1483	6.8	10.7	26
				(±2.9)	(±33.3)	(±0.03)	(±0.3)	(±0.6)
Field soil	2.6 (±0.1)	61.7 (±1.2)	173 (±3.8)	243	1567	7.4	10.3	7
				(±3.3)	(±33.3)	(±0.03)	(±0.2)	(±0.0)
