## Supplementary material for "Defense hormones modulate root microbiome diversity and composition in tomato": Table S2

### Sheet: Table S2
Table S2. Mutant lines and backgrounds
Mutant	Background	Pathway	Rhizo?	Endo?
ACD	UC82B	Ethylene
Nr	Pearson	Ethylene
NahG	Money Maker (MM)	Salicylic acid
def1	Castlemart II (CMII)	Jasmonic acid
