## Supplementary material for "Defense hormones modulate root microbiome diversity and composition in tomato": Table S3

### Sheet: Table S3
Table S3. S. lycopersicum, S. pimpinellifolium lines and RILs
Genotype	Species/RIL	Resistance	Rhizo?	Endo?
H7996	Solanum lycopersicum	R
WV	S. pimpinellifolium	S
LA2093	S. pimpinellifolium	R
BB	S. lycopersicum	S
676	H7996xWV RIL	R
713	H7996xWV RIL	R
718	H7996xWV RIL	R
663	H7996xWV RIL	R
717	H7996xWV RIL	R
661	H7996xWV RIL	R
714	H7996xWV RIL	R
807	H7996xWV RIL	R
704	H7996xWV RIL	R
801	H7996xWV RIL	R
753	H7996xWV RIL	S
779	H7996xWV RIL	S
777	H7996xWV RIL	S
786	H7996xWV RIL	S
791	H7996xWV RIL	S
795	H7996xWV RIL	S
776	H7996xWV RIL	S
778	H7996xWV RIL	S
794	H7996xWV RIL	S
798	H7996xWV RIL	S
