## Supplementary material for "Defense hormones modulate root microbiome diversity and composition in tomato": Table S4

### Sheet: Table S4
Table S4 Sequencing Summary.
	Total paired reads	# of ASVs
Initial reads	8155368	NA
After adapter/primer clipping	8154145	NA
dada2 quality filtering	7420024	NA
Error correction, merged F and R reads, length filtering	6241313	37189
Chimera removal	6139131	30630
Non-target sequence removal	3073541	24033
Likely contaminant removal	2907351	23833
Low abundance filtering	1838154	901
