## Supplementary material for "Defense hormones modulate root microbiome diversity and composition in tomato": Table S6

### Sheet: Sheet1
Table S6. Sample data
	SampleID	Compartment (Endosphere or Rhizosphere)	Genotype	Abbreviation	Replicate	Study (RIL or Hormone Mutant)
E7944	E7944	E	794	E_794	4	RIL
EACD2	EACD2	E	ACD	E_ACD	2	HM
ECMII1	ECMII1	E	CMII	E_CMII	1	HM
E7173	E7173	E	717	E_717	3	RIL
E8071	E8071	E	807	E_807	1	RIL
E6612	E6612	E	661	E_661	2	RIL
RBB3	RBB3	R	BB	R_BB	3	RIL
RBB1	RBB1	R	BB	R_BB	1	RIL
ENr4	ENr4	E	Nr	E_Nr	4	HM
RCMII2	RCMII2	R	CMII	R_CMII	2	HM
EH79964	EH79964	E	H7996	E_H7996	4	RIL
E6614	E6614	E	661	E_661	4	RIL
E7954	E7954	E	795	E_795	4	RIL
E6613	E6613	E	661	E_661	3	RIL
ELA20934	ELA20934	E	LA2093	E_LA2093	4	RIL
ENahG4	ENahG4	E	NahG	E_NahG	4	HM
E7041	E7041	E	704	E_704	1	RIL
ENahG1	ENahG1	E	NahG	E_NahG	1	HM
RNr2	RNr2	R	Nr	R_Nr	2	HM
EUC82B4	EUC82B4	E	UC82B	E_UC82B	4	HM
RNahG1	RNahG1	R	NahG	R_NahG	1	HM
E7952	E7952	E	795	E_795	2	RIL
RUC82B5	RUC82B5	R	UC82B	R_UC82B	5	HM
E6633	E6633	E	663	E_663	3	RIL
RBB2	RBB2	R	BB	R_BB	2	RIL
EUC82B1	EUC82B1	E	UC82B	E_UC82B	1	HM
E7982	E7982	E	798	E_798	2	RIL
E7184	E7184	E	718	E_718	4	RIL
Edef13	Edef13	E	def1	E_def1	3	HM
E7043	E7043	E	704	E_704	3	RIL
RUC82B2	RUC82B2	R	UC82B	R_UC82B	2	HM
EACD4	EACD4	E	ACD	E_ACD	4	HM
RH79961	RH79961	R	H7996	R_H7996	1	RIL
RNahG4	RNahG4	R	NahG	R_NahG	4	HM
E8014	E8014	E	801	E_801	4	RIL
E7782	E7782	E	778	E_778	2	RIL
E7131	E7131	E	713	E_713	1	RIL
E8011	E8011	E	801	E_801	1	RIL
RMM2	RMM2	R	MM	R_MM	2	HM
EBB1	EBB1	E	BB	E_BB	1	RIL
E7764	E7764	E	776	E_776	4	RIL
E8012	E8012	E	801	E_801	2	RIL
EH79965	EH79965	E	H7996	E_H7996	5	RIL
RNahG2	RNahG2	R	NahG	R_NahG	2	HM
E7761	E7761	E	776	E_776	1	RIL
RH79964	RH79964	R	H7996	R_H7996	4	RIL
RMM4	RMM4	R	MM	R_MM	4	HM
E7773	E7773	E	777	E_777	3	RIL
RWV2	RWV2	R	WV	R_WV	2	RIL
EMM4	EMM4	E	MM	E_MM	4	HM
RH79962	RH79962	R	H7996	R_H7996	2	RIL
E8073	E8073	E	807	E_807	3	RIL
EACD5	EACD5	E	ACD	E_ACD	5	HM
E8074	E8074	E	807	E_807	4	RIL
Edef14	Edef14	E	def1	E_def1	4	HM
Rdef14	Rdef14	R	def1	R_def1	4	HM
RCMII1	RCMII1	R	CMII	R_CMII	1	HM
RNr3	RNr3	R	Nr	R_Nr	3	HM
E7143	E7143	E	714	E_714	3	RIL
RPearson3	RPearson3	R	Pearson	R_Pearson	3	HM
E6611	E6611	E	661	E_661	1	RIL
E7783	E7783	E	778	E_778	3	RIL
HMBulk2	HMBulk2	Bulk	Bulk	Bulk_Bulk	2	HM
RBB4	RBB4	R	BB	R_BB	4	RIL
ECMII2	ECMII2	E	CMII	E_CMII	2	HM
Rdef12	Rdef12	R	def1	R_def1	2	HM
HMBulk3	HMBulk3	Bulk	Bulk	Bulk_Bulk	3	HM
E7762	E7762	E	776	E_776	2	RIL
E8072	E8072	E	807	E_807	2	RIL
RCMII4	RCMII4	R	CMII	R_CMII	4	HM
E7174	E7174	E	717	E_717	4	RIL
EPearson5	EPearson5	E	Pearson	E_Pearson	5	HM
RLA20934	RLA20934	R	LA2093	R_LA2093	4	RIL
E7535	E7535	E	753	E_753	5	RIL
RLA20932	RLA20932	R	LA2093	R_LA2093	2	RIL
E7534	E7534	E	753	E_753	4	RIL
E7953	E7953	E	795	E_795	3	RIL
E6765	E6765	E	676	E_676	5	RIL
E7951	E7951	E	795	E_795	1	RIL
RMM1	RMM1	R	MM	R_MM	1	HM
ENr2	ENr2	E	Nr	E_Nr	2	HM
ENr3	ENr3	E	Nr	E_Nr	3	HM
HMBulk1	HMBulk1	Bulk	Bulk	Bulk_Bulk	1	HM
E7171	E7171	E	717	E_717	1	RIL
EUC82B2	EUC82B2	E	UC82B	E_UC82B	2	HM
RH79963	RH79963	R	H7996	R_H7996	3	RIL
EH79963	EH79963	E	H7996	E_H7996	3	RIL
RCMII3	RCMII3	R	CMII	R_CMII	3	HM
EBB2	EBB2	E	BB	E_BB	2	RIL
E7981	E7981	E	798	E_798	1	RIL
E7792	E7792	E	779	E_779	2	RIL
RILBulk1	RILBulk1	Bulk	Bulk	Bulk_Bulk	1	RIL
EBB4	EBB4	E	BB	E_BB	4	RIL
E7913	E7913	E	791	E_791	3	RIL
RACD2	RACD2	R	ACD	R_ACD	2	HM
RPearson2	RPearson2	R	Pearson	R_Pearson	2	HM
E7915	E7915	E	791	E_791	5	RIL
RWV1	RWV1	R	WV	R_WV	1	RIL
RLA20933	RLA20933	R	LA2093	R_LA2093	3	RIL
ENahG2	ENahG2	E	NahG	E_NahG	2	HM
EWV5	EWV5	E	WV	E_WV	5	RIL
RILBulk3	RILBulk3	Bulk	Bulk	Bulk_Bulk	3	RIL
RWV3	RWV3	R	WV	R_WV	3	RIL
E7791	E7791	E	779	E_779	1	RIL
RPearson4	RPearson4	R	Pearson	R_Pearson	4	HM
EWV1	EWV1	E	WV	E_WV	1	RIL
EMM1	EMM1	E	MM	E_MM	1	HM
E7144	E7144	E	714	E_714	4	RIL
RLA20931	RLA20931	R	LA2093	R_LA2093	1	RIL
ECMII4	ECMII4	E	CMII	E_CMII	4	HM
E6631	E6631	E	663	E_663	1	RIL
ELA20933	ELA20933	E	LA2093	E_LA2093	3	RIL
ENr1	ENr1	E	Nr	E_Nr	1	HM
E7793	E7793	E	779	E_779	3	RIL
E7781	E7781	E	778	E_778	1	RIL
E7531	E7531	E	753	E_753	1	RIL
E7912	E7912	E	791	E_791	2	RIL
RACD4	RACD4	R	ACD	R_ACD	4	HM
EMM3	EMM3	E	MM	E_MM	3	HM
E7794	E7794	E	779	E_779	4	RIL
E7133	E7133	E	713	E_713	3	RIL
HMBulk4	HMBulk4	Bulk	Bulk	Bulk_Bulk	4	HM
E7045	E7045	E	704	E_704	5	RIL
Edef12	Edef12	E	def1	E_def1	2	HM
E6634	E6634	E	663	E_663	4	RIL
E7945	E7945	E	794	E_794	5	RIL
E7134	E7134	E	713	E_713	4	RIL
RUC82B4	RUC82B4	R	UC82B	R_UC82B	4	HM
E7861	E7861	E	786	E_786	1	RIL
E7983	E7983	E	798	E_798	3	RIL
E7941	E7941	E	794	E_794	1	RIL
EPearson3	EPearson3	E	Pearson	E_Pearson	3	HM
E7142	E7142	E	714	E_714	2	RIL
E7771	E7771	E	777	E_777	1	RIL
E6761	E6761	E	676	E_676	1	RIL
RILBulk4	RILBulk4	Bulk	Bulk	Bulk_Bulk	4	RIL
EH79961	EH79961	E	H7996	E_H7996	1	RIL
RNr4	RNr4	R	Nr	R_Nr	4	HM
RACD1	RACD1	R	ACD	R_ACD	1	HM
E7984	E7984	E	798	E_798	4	RIL
E7763	E7763	E	776	E_776	3	RIL
RNahG3	RNahG3	R	NahG	R_NahG	3	HM
E7141	E7141	E	714	E_714	1	RIL
EPearson1	EPearson1	E	Pearson	E_Pearson	1	HM
Edef11	Edef11	E	def1	E_def1	1	HM
E6764	E6764	E	676	E_676	4	RIL
Rdef11	Rdef11	R	def1	R_def1	1	HM
ELA20932	ELA20932	E	LA2093	E_LA2093	2	RIL
EWV2	EWV2	E	WV	E_WV	2	RIL
E7183	E7183	E	718	E_718	3	RIL
E7042	E7042	E	704	E_704	2	RIL
E7182	E7182	E	718	E_718	2	RIL
E7864	E7864	E	786	E_786	4	RIL
E7784	E7784	E	778	E_778	4	RIL
EBB3	EBB3	E	BB	E_BB	3	RIL
RILBulk2	RILBulk2	Bulk	Bulk	Bulk_Bulk	2	RIL
E7181	E7181	E	718	E_718	1	RIL
