## Supplementary material for "Defense hormones modulate root microbiome diversity and composition in tomato": Table S8

### Sheet: Sheet1
Table S8. Summary of relative abundance at family level. One representative at the ASV level is shown for each family
	E_ACD	E_UC82B	R_ACD	R_UC82B	E_Nr	E_Pearson	R_Nr	R_Pearson	E_def1	E_CMII	R_def1	R_CMII	E_NahG	E_MM	R_NahG	R_MM	Kingdom	Phylum	Class	Order	Family
ASV_148	0	0	0.00405342	0.00582595	0.00467297	0.000793741	0.00438222	0.00595569	0.00107223	0.00018616	0.0051235	0.00522825	0.00104275	0.00321405	0.00470463	0.00501003	Bacteria	Acidobacteria	Blastocatellia_(Subgroup_4)	Pyrinomonadales	Pyrinomonadaceae
ASV_316	0	0.00297845	0.00126325	0.000629157	0	0	0.00145909	0.00153903	0	0	0.00158764	0.00177446	0.000973236	0	0.00151997	0.00226546	Bacteria	Acidobacteria	Acidobacteriia	Solibacterales	Solibacteraceae_(Subgroup_3)
ASV_495	0	0.000483267	0.00133311	0.00148469	0.000112151	0.00115281	0.00133615	0.00041511	0	0	0.00113117	0.00101333	0	0.000256529	0.000710279	0.00182006	Bacteria	Acidobacteria	Blastocatellia_(Subgroup_4)	Blastocatellales	Blastocatellaceae
ASV_735	0	0.00277016	0.0017792	0.00124095	0	7.89515e-05	0.00095989	0	0.000531632	0.00110874	0.000136468	0.0012815	0	0.00153917	0.000551572	0.000140017	Bacteria	Acidobacteria	Thermoanaerobaculia	Thermoanaerobaculales	Thermoanaerobaculaceae
ASV_808	0	0	0	0	0	0.000197379	0.000534173	0	0	0	0.000240132	0.00064726	0	0	0.000554124	0	Bacteria	Acidobacteria	Subgroup_6	Unknown_Order	Unknown_Family
ASV_850	0	0	0.000274719	0.000209132	0	0	0	0.000304414	0	7.9783e-05	0.000150218	0.000298557	0	0	8.34516e-05	0	Bacteria	Acidobacteria	Acidobacteriia	Acidobacteriales	Koribacteraceae
ASV_106	0	0.00511382	0.0149271	0.0105115	0.00338516	0.00313919	0.0172037	0.00700848	0.00199362	0.00441415	0.00840174	0.0141122	0.00376084	0.00495977	0.00973153	0.0176139	Bacteria	Actinobacteria	Actinobacteria	Kineosporiales	Kineosporiaceae
ASV_116	0.00222924	0.0103877	0.00810979	0.00830129	0.00181507	0.00523342	0.00770838	0.00829337	0.000875827	0.0016631	0.00646744	0.00937599	0	0.00866056	0.00634852	0.00891086	Bacteria	Actinobacteria	Actinobacteria	Micrococcales	Microbacteriaceae
ASV_125	0	0.00344862	0.00585211	0.00436363	0.00627911	0.00783091	0.00542494	0.00597567	0.00591454	0.00498147	0.00533159	0.00551772	0	0.0038915	0.00498923	0.00550164	Bacteria	Actinobacteria	Thermoleophilia	Gaiellales	Gaiellaceae
ASV_128	0	0	0.000945895	0.000958855	0.000739303	0	0.00142781	0.000304414	0	0.000674336	0.00152095	0.0020465	0.0021179	0.000831749	0.000929991	0.00135652	Bacteria	Actinobacteria	Actinobacteria	Frankiales	Cryptosporangiaceae
ASV_136	0	0.000421585	0.00320175	0.00244443	0	0.000473709	0.00295345	0.00357534	0.00126508	0.000265943	0.00328722	0.00412331	0	0.00197801	0.00319947	0.00470404	Bacteria	Actinobacteria	Actinobacteria	Micrococcales	Micrococcaceae
ASV_153	0	0.000661095	0.00352879	0.00224196	0	0.00161937	0.00331898	0.00351952	0.00116777	0	0.00323564	0.00399547	0	0.00232964	0.00306175	0.00457779	Bacteria	Actinobacteria	Actinobacteria	Corynebacteriales	Mycobacteriaceae
ASV_17	0.0318517	0.0109807	0.00749842	0.00853487	0.0112224	0.0137909	0.00941586	0.00808365	0.00983393	0.0148979	0.00880882	0.00859418	0.0209596	0.0185293	0.00712374	0.00860068	Bacteria	Actinobacteria	Actinobacteria	Propionibacteriales	Propionibacteriaceae
ASV_186	0	0.000755537	0.00309442	0.00213674	0.000993296	0.00027633	0.00240942	0.00301027	0.00180698	0.000159566	0.00229572	0.00250489	0	0	0.00201837	0.00271882	Bacteria	Actinobacteria	Actinobacteria	Micrococcales	Intrasporangiaceae
ASV_22	0.00443242	0.00882734	0.00810495	0.00903856	0.0216638	0.0344474	0.00869929	0.0122965	0.00800565	0.024428	0.00744867	0.00923778	0.00536163	0.0197211	0.00852278	0.010273	Bacteria	Actinobacteria	Actinobacteria	Propionibacteriales	Nocardioidaceae
ASV_249	0.00365348	0.000661095	0	0	0	0	0	0	0.000389257	0	0	0	0.00188257	0.0018443	0	0	Bacteria	Actinobacteria	Actinobacteria	Corynebacteriales	Corynebacteriaceae
ASV_275	0	0.00955163	0.00964382	0.0137119	0.0080796	0.0101801	0.0161562	0.00910242	0.0101396	0.00348386	0.0113854	0.0132362	0	0.0165506	0.0144626	0.0173605	Bacteria	Actinobacteria	Actinobacteria	Pseudonocardiales	Pseudonocardiaceae
ASV_30	0.000525881	0.0150912	0.0349969	0.0242081	0.0133137	0.0197199	0.0407765	0.0245485	0.0217408	0.00563807	0.0295652	0.0359436	0.010298	0.0155544	0.0241123	0.0445432	Bacteria	Actinobacteria	Actinobacteria	Micromonosporales	Micromonosporaceae
ASV_339	0	0.00267513	0.0033411	0.0039692	0.000933854	0.00154589	0.00487599	0.00372544	0.000920889	0	0.00395698	0.00378458	0	0	0.0029915	0.00408873	Bacteria	Actinobacteria	Acidimicrobiia	Microtrichales	Ilumatobacteraceae
ASV_344	0	0	0.000506349	0.0026329	0.00062484	0.00027633	0.000193949	0.000592953	0	0.000197988	0	0.00223772	0	0	5.21572e-05	0.000207039	Bacteria	Actinobacteria	Actinobacteria	Micrococcales	Promicromonosporaceae
ASV_352	0	0.00284396	0.00254746	0.0013568	0.000112151	0.00194273	0.00275306	0.00346719	0.00255032	0	0.00157701	0.0037927	0.0012513	0	0.00190373	0.00258619	Bacteria	Actinobacteria	Thermoleophilia	Solirubrobacterales	67-14
ASV_390	0	0.00409949	0.00168146	0.00199152	0.000224301	0.00153707	0.00367868	0.00275424	0	0.000265943	0.0030922	0.00341805	0.000973236	0	0.00230664	0.00336309	Bacteria	Actinobacteria	Rubrobacteria	Rubrobacterales	Rubrobacteriaceae
ASV_403	0	0.000566653	0.00132075	0.000687532	0	0.000789515	0.00117253	0.000937983	0	0	0.000849745	0.00136554	0	0	0.00103294	0.00105913	Bacteria	Actinobacteria	Acidimicrobiia	Microtrichales	Iamiaceae
ASV_439	0	0	0.00135475	0.000720455	6.40861e-05	0.00171424	0.00100809	0.000579923	0	0	0.00156301	0.000668008	0	0.00106939	0.000801265	0.00116145	Bacteria	Actinobacteria	Actinobacteria	Frankiales	Sporichthyaceae
ASV_44	0.00278655	0.0121483	0.0151766	0.0119405	0.00301085	0.00994841	0.0152526	0.0156725	0.00738096	0.00874462	0.0161373	0.0162826	0.00223556	0.00954024	0.012349	0.0165388	Bacteria	Actinobacteria	Actinobacteria	Frankiales	Geodermatophilaceae
ASV_52	0	0.00277611	0.00376952	0.0042352	0.00171479	0.00813015	0.00397459	0.00524426	0.00258678	0.00249987	0.00426309	0.0028937	0	0.00415086	0.00406956	0.00637552	Bacteria	Actinobacteria	Actinobacteria	Micrococcales	Cellulomonadaceae
ASV_67	0	0.00797487	0.0074017	0.00464815	0.00234434	0.00815282	0.00869712	0.00595197	0.00466692	0.00199457	0.00562576	0.0102693	0.00294152	0.00475285	0.00468505	0.00796304	Bacteria	Actinobacteria	Actinobacteria	Streptomycetales	Streptomycetaceae
ASV_786	0	0.00265797	0.000757275	0.000530584	0.000153775	0.000138165	0.000737777	0.000499874	0	0	0.000645036	0.000538363	0	0.00033974	0.000555956	0.000464732	Bacteria	Actinobacteria	Acidimicrobiia	Microtrichales	Microtrichaceae
ASV_9	0.00863597	0.0090345	0.0130659	0.00972861	0.0120924	0.0132432	0.0140549	0.0115107	0.0077183	0.000212755	0.00937978	0.0148729	0.00667353	0.0109258	0.0099681	0.0126156	Bacteria	Actinobacteria	Actinobacteria	Streptosporangiales	Thermomonosporaceae
ASV_92	0.00620618	0.00222725	0.00180133	0.00127878	0.00111185	0.00106585	0.00181114	0.00195711	0	0.000397152	0.00162569	0.00184357	0	0.00282182	0.00111461	0.00171355	Bacteria	Actinobacteria	Actinobacteria	Frankiales	Frankiaceae
ASV_97	0.00144122	0.0035293	0.00651532	0.00482232	0.00483289	0.00396318	0.00615199	0.00636696	0.0010717	0	0.00800284	0.00583196	0.00383984	0.00122782	0.00491735	0.00741786	Bacteria	Actinobacteria	Thermoleophilia	Solirubrobacterales	Solirubrobacteraceae
ASV_848	0	0	0.0011443	0.000335058	9.61292e-05	0.000315806	0.000907847	0.00119572	0	0	0.00147391	0.00111008	0	0	0.00131009	0.000611544	Bacteria	Armatimonadetes	Fimbriimonadia	Fimbriimonadales	Fimbriimonadaceae
ASV_167	0	0.000988238	0.000577301	0.000639038	0	0.00324804	0.00190602	0.000224876	0.000354421	0	0.00120174	0.001072	0.00223556	0.00203895	0.000236019	0.00144447	Bacteria	Bacteroidetes	Bacteroidia	Flavobacteriales	Weeksellaceae
ASV_353	0.00420705	0.0200651	0.0128923	0.00847463	0.0154752	0.00818642	0.00899562	0.00784808	0.00476954	0.0072737	0.00756361	0.0110246	0.00389294	0.00605275	0.00881007	0.0114608	Bacteria	Bacteroidetes	Bacteroidia	Cytophagales	Microscillaceae
ASV_38	0	0.0150794	0.00248001	0.00293591	0.00449171	0.00858256	0.0102051	0.00694573	0.00862295	0.00945575	0.00788865	0.00714121	0.00895732	0.00586606	0.0036329	0.00300562	Bacteria	Bacteroidetes	Bacteroidia	Flavobacteriales	Flavobacteriaceae
ASV_452	0.00653595	0.00140528	0.000577301	0.00169884	0	0.00135736	0.0010719	0	0	0.000831551	0	0	0	0	0.000325931	0	Bacteria	Bacteroidetes	Bacteroidia	Chitinophagales	Chitinophagaceae
ASV_502	0	0	0.00119882	0.000719036	0.000224301	0	0.00150773	0.000972142	0	0	0.00033799	0.00111162	0	0.00122782	0.00115269	0.000586611	Bacteria	Bacteroidetes	Bacteroidia	Cytophagales	Hymenobacteraceae
ASV_553	0	0.00312501	0.00173395	0.000838289	6.40861e-05	0.00242178	0.00292875	0.00158264	0.00115688	0.00119674	0.00153858	0.0013415	0	0	0.0015856	0.00251418	Bacteria	Bacteroidetes	Bacteroidia	Sphingobacteriales	env.OPS_17
ASV_561	0	0	0	0	0.000817098	0	0.000576561	0.000211757	0.00237682	0	0.000431876	0.000167299	0	0	0.000100929	0	Bacteria	Bacteroidetes	Bacteroidia	Sphingobacteriales	Sphingobacteriaceae
ASV_761	0	0	0.00151455	0.00165824	0.000704947	0.000138165	0.00208135	0.000971581	0.00149549	0.000212755	0.000842613	0.000991424	0	0.00121336	0.00162818	0.000464546	Bacteria	Bacteroidetes	Bacteroidia	Chitinophagales	Saprospiraceae
ASV_789	0	0	0.000632893	0.000509318	0	0	0.000495647	0.00075761	0	0	0	0.000260242	0	0	0.000187766	0.00101982	Bacteria	Bacteroidetes	Bacteroidia	Sphingobacteriales	AKYH767
ASV_854	0	0	0.000102735	0	0	0	0	0	0	0.000475172	0.000150218	0	0	0.00164178	0.000198197	0.000109505	Bacteria	Bacteroidetes	Bacteroidia	Cytophagales	Cytophagaceae
ASV_884	0	0	0.00016818	6.97107e-05	0.000205999	0	0.000115882	0.000112438	0	0	0	7.55515e-05	0	0	0	0.000186689	Bacteria	Bacteroidetes	Bacteroidia	Flavobacteriales	Crocinitomicaceae
ASV_411	0	0	0.000868114	0.000495285	0.000741595	0	0.000347645	0.000662719	0.00066454	0	0.000375545	0.000362446	0	0	0.000994319	0.000392733	Bacteria	Chlamydiae	Chlamydiae	Chlamydiales	cvE6
ASV_103	0	0	0.00142904	0	0.00466471	0.00421138	0.00138401	0.000910171	0.00146727	0.000752356	0.00107378	0.000813995	0.00170068	0	0.000860357	0.000828157	Bacteria	Chloroflexi	Chloroflexia	Chloroflexales	Roseiflexaceae
ASV_204	0	0.0026916	0	0.000720344	0.00156981	0.00234881	0.000538747	0	0	0.00186109	0	0.000464719	0.00529474	0.00242671	0.000403714	0	Bacteria	Chloroflexi	Chloroflexia	Chloroflexales	Chloroflexaceae
ASV_508	0	0	0.00170937	0	0.000993335	0.00302012	0.00076827	0.000787026	0	0.00242008	0.00130874	0.000724961	0	0	0.000490278	0	Bacteria	Chloroflexi	Anaerolineae	Ardenticatenales	Ardenticatenaceae
ASV_278	0	0.002616	0	0	0.000993335	0.00244105	0.000144852	0	0.00066454	0	0	0	0	0	0	0	Bacteria	Cyanobacteria	Oxyphotobacteria	Nostocales	Coleofasciculaceae
ASV_211	0	0	0	0	0.00110549	0.010852	0	0	0	0	0	0	0	0.0017957	0	0	Bacteria	Deinococcus-Thermus	Deinococci	Deinococcales	Deinococcaceae
ASV_289	0	0.00119449	0.00162229	0.000853369	0.00184248	0	0.00100298	0.00151446	0.000797448	0	0.00109995	0.00135487	0	0	0.00117418	0.00221859	Bacteria	Entotheonellaeota	Entotheonellia	Entotheonellales	Entotheonellaceae
ASV_241	0	0.00188458	0.0031275	0.00105255	0.000924697	0.0011507	0.00166717	0.00172286	0	0.000292538	0.000983033	0.00320481	0	0.00315021	0.00160687	0.00206581	Bacteria	Fibrobacteres	Fibrobacteria	Fibrobacterales	Fibrobacteraceae
ASV_184	0.0421042	0	0	0	0.00181606	0	0	0	0.00119617	0	0	0	0.01186	0.00150507	0	0	Bacteria	Firmicutes	Bacilli	Bacillales	Staphylococcaceae
ASV_2	0.234691	0.0545459	0.000848507	0.00176559	0.118389	0.0546422	0.000717845	0.000831154	0.117079	0.126165	0	0.00136849	0.17861	0.0652304	0.000458309	0.00043802	Bacteria	Firmicutes	Bacilli	Bacillales	Bacillaceae
ASV_394	0	0	0	0	0.00149461	0.00288439	0	0	0.000778513	0	0	0.000241654	0	0	0.000359648	0.000690131	Bacteria	Firmicutes	Bacilli	Bacillales	Paenibacillaceae
ASV_765	0	0	0	0.000239679	0	0.000780481	0.000463526	0.000449752	0	0	0.000300436	0.000251598	0	0	0.00021906	0	Bacteria	Firmicutes	Bacilli	Bacillales	Alicyclobacillaceae
ASV_119	0	0	0.00230564	0.00135622	0.000704947	0.00243792	0.00101284	0.000787065	0.00155703	0	0.00345756	0.0016339	0.0016684	0.00339954	0.00200166	0.00190284	Bacteria	Gemmatimonadetes	Longimicrobia	Longimicrobiales	Longimicrobiaceae
ASV_43	0.00532541	0.0108251	0.0157202	0.0202977	0.0150298	0.0238061	0.0164316	0.016844	0.0131011	0.00539865	0.019453	0.0151876	0.00367944	0.0180406	0.0168799	0.0185601	Bacteria	Gemmatimonadetes	Gemmatimonadetes	Gemmatimonadales	Gemmatimonadaceae
ASV_59	0.000308833	0.0085033	0.0148386	0.0154076	0.00732908	0.00951892	0.0125547	0.0139484	0.0071434	0.00139415	0.015517	0.0139336	0.00299857	0.016984	0.0147517	0.0145757	Bacteria	Nitrospirae	Nitrospira	Nitrospirales	Nitrospiraceae
ASV_202	0	0.000613874	0.00735971	0.00429543	0.00475796	0.000774842	0.00562463	0.00408286	0.000875827	0	0.00248504	0.00721632	0.000352983	0.000564363	0.00647132	0.0056882	Bacteria	Planctomycetes	Planctomycetacia	Pirellulales	Pirellulaceae
ASV_625	0	0	0.000407525	0.00123935	0.000897206	0.00145224	0.000509946	0.000582669	0.000886054	0	0.00032742	0.00102999	0	0.00189831	0.000277024	0.000452371	Bacteria	Planctomycetes	Phycisphaerae	Phycisphaerales	Phycisphaeraceae
ASV_10	0.062504	0.0353675	0.00569865	0.00572761	0.0404938	0.00666688	0.00457606	0.00399897	0.0668094	0.0968806	0.00577469	0.00457855	0.0200625	0.0114927	0.00645562	0.00680457	Bacteria	Proteobacteria	Gammaproteobacteria	Betaproteobacteriales	Methylophilaceae
ASV_11	0.0663214	0.0233219	0.0155581	0.01406	0.0384377	0.035118	0.0150956	0.0157773	0.0430354	0.0655568	0.0138511	0.0130285	0.0372877	0.03767	0.0143801	0.0173597	Bacteria	Proteobacteria	Alphaproteobacteria	Rhizobiales	Rhizobiaceae
ASV_12	0	0.00397328	0.0143446	0.0115317	0.00934577	0.00228959	0.0188648	0.0148482	0.00714892	0.00309442	0.0139862	0.0168888	0.00376515	0.00838519	0.0150107	0.0185934	Bacteria	Proteobacteria	Gammaproteobacteria	Gammaproteobacteria_Incertae_Sedis	Unknown_Family
ASV_120	0	0.00670465	0.00795047	0.00593674	0.00387674	0.0102272	0.0115703	0.00941094	0.00144305	0.00740724	0.00782565	0.0114409	0.00317684	0.00749389	0.00810471	0.0103224	Bacteria	Proteobacteria	Deltaproteobacteria	Myxococcales	Sandaracinaceae
ASV_13	0	0.0114251	0.00187613	0.00729167	0.0194443	0.00907033	0.00321704	0.00927074	0.0427429	0.00250421	0.00636252	0.00207708	0.00222454	0.00894749	0.00673768	0.00473296	Bacteria	Proteobacteria	Gammaproteobacteria	Cellvibrionales	Cellvibrionaceae
ASV_14	0	0.00221939	0.00934512	0.0100748	0.00683686	0.00591305	0.0129237	0.0102292	0.00199027	0.00104666	0.0100108	0.00975747	0.00152937	0.0082638	0.0110778	0.010551	Bacteria	Proteobacteria	Gammaproteobacteria	Betaproteobacteriales	TRA3-20
ASV_142	0	0.00162175	0.00147457	0.00220826	0.00443229	0.00201078	0.00285847	0.00369117	0.00311735	0.00213937	0.00231174	0.00194421	0.00139034	0.00225752	0.00214563	0.00240429	Bacteria	Proteobacteria	Alphaproteobacteria	Rhodospirillales	Magnetospiraceae
ASV_143	0	0.00441508	0.0181224	0.00934634	0.00810118	0.00657231	0.0195612	0.0125008	0.00747904	0.00417531	0.01013	0.0130197	0.00814989	0.00671128	0.012753	0.0136583	Bacteria	Proteobacteria	Deltaproteobacteria	Myxococcales	BIrii41
ASV_144	0.0019671	0.009379	0.00878243	0.0123612	0.00149617	0.0057833	0.0102234	0.00829708	0.000681199	0.000979877	0.00919601	0.0119203	0	0.00124938	0.00935099	0.00944813	Bacteria	Proteobacteria	Alphaproteobacteria	Rhizobiales	Beijerinckiaceae
ASV_16	0.00610622	0.0306706	0.0548012	0.0478035	0.0291921	0.0269123	0.0537033	0.0497386	0.0155341	0.0128766	0.0468868	0.0494728	0.0124184	0.0442922	0.0505121	0.0614202	Bacteria	Proteobacteria	Alphaproteobacteria	Rhizobiales	Xanthobacteraceae
ASV_18	0.0289583	0.023706	0.0089695	0.0178028	0.0228211	0.0468001	0.013661	0.0125276	0.0160474	0.0185288	0.00981158	0.0128736	0.0110644	0.0136925	0.00892647	0.0104439	Bacteria	Proteobacteria	Gammaproteobacteria	Xanthomonadales	Xanthomonadaceae
ASV_193	0	0.0105731	0.0211869	0.0234454	0.0157438	0.0148511	0.0205065	0.02248	0.00212653	0.00177888	0.0206601	0.0229224	0.00180744	0.0160754	0.020926	0.0205751	Bacteria	Proteobacteria	Gammaproteobacteria	Betaproteobacteriales	Nitrosomonadaceae
ASV_194	0	0.00226661	0.00436689	0.00409961	0.00809801	0.000592136	0.0049048	0.00420215	0.00252818	0.00524499	0.00504769	0.00381099	0.00139034	0.00273905	0.00462749	0.00411703	Bacteria	Proteobacteria	Deltaproteobacteria	Myxococcales	Haliangiaceae
ASV_196	0	0.00112763	0.00677339	0.00646863	0.00195473	0.00122094	0.00590578	0.0070964	0	0.00198216	0.00488183	0.00450932	0.002372	0.00254637	0.00492704	0.00666175	Bacteria	Proteobacteria	Gammaproteobacteria	Xanthomonadales	Rhodanobacteraceae
ASV_206	0	0.00419962	0.0036464	0.00332888	0.0032746	0.0035846	0.00300626	0.00255418	0.00233355	0	0.00153725	0.00321562	0	0.00124671	0.00297412	0.0021739	Bacteria	Proteobacteria	Deltaproteobacteria	Bdellovibrionales	Bdellovibrionaceae
ASV_208	0	0.0044788	0.00152607	0.00123076	0.00437034	0.00504002	0.00168192	0.00171676	0.00107046	7.9783e-05	0.00164196	0.00130519	0	0	0.00139073	0.0015492	Bacteria	Proteobacteria	Alphaproteobacteria	Tistrellales	Geminicoccaceae
ASV_229	0	0.00140684	0.00221642	0.00215379	0.00111238	0.000256592	0.00222575	0.000396106	0	0	0.00201154	0.00182849	0.00173792	0.00106939	0.00185333	0.00191202	Bacteria	Proteobacteria	Alphaproteobacteria	Azospirillales	Azospirillaceae
ASV_233	0	0.0007249	0.00455688	0.00231935	0.00112383	0.00240808	0.00582789	0.00439705	0.00150735	0.00103718	0.00338229	0.00435119	0	0	0.00427804	0.00422374	Bacteria	Proteobacteria	Alphaproteobacteria	Dongiales	Dongiaceae
ASV_254	0	0	0.00194978	0.000859765	0	0	0.000890871	0.00230753	0.000690666	0.00488803	0.00202356	0.000334597	0.00444908	0	0.000601058	0	Bacteria	Proteobacteria	Deltaproteobacteria	Bdellovibrionales	Bacteriovoracaceae
ASV_270	0.00300503	0.00184162	0.00280909	0.00250469	0.00398579	0	0.00344781	0.00306356	0.00110757	0.0047476	0.00220712	0.00210047	0	0.00189284	0.00347282	0.00207935	Bacteria	Proteobacteria	Deltaproteobacteria	Myxococcales	Polyangiaceae
ASV_272	0	0.000871887	0.00154193	0.00160357	0.00210037	0.00117464	0.00152964	0.00145788	0.000911966	0.000316781	0.000737352	0.00166841	0.000823626	0.000442866	0.00105159	0.000809603	Bacteria	Proteobacteria	Alphaproteobacteria	Paracaedibacterales	Paracaedibacteraceae
ASV_3	0.343395	0.35164	0.320665	0.330956	0.30757	0.296136	0.266167	0.326951	0.314093	0.407565	0.373397	0.314965	0.465951	0.325316	0.375868	0.273674	Bacteria	Proteobacteria	Gammaproteobacteria	Betaproteobacteriales	Burkholderiaceae
ASV_303	0	0	0	0	0.000913227	0.000513185	0.000128045	0	0.000310119	0	0	0	0	0.000461752	0	0	Bacteria	Proteobacteria	Gammaproteobacteria	Betaproteobacteriales	Chromobacteriaceae
ASV_315	0	0.00206638	0.00271561	0.00385921	0.00105742	0.000315806	0.00324832	0.00216813	0.0016952	0.000106377	0.00312075	0.00223735	0	0.00131043	0.00253507	0.00319153	Bacteria	Proteobacteria	Deltaproteobacteria	Desulfarculales	Desulfarculaceae
ASV_335	0.00247066	0	0.000571404	0	0.00102999	0.0017172	0.000366348	0.00171579	0.0154473	0.00237285	0.00288388	0	0.00576538	0.00280928	0	0	Bacteria	Proteobacteria	Gammaproteobacteria	Alteromonadales	Alteromonadaceae
ASV_366	0	0	0.00288654	0.00248218	0.00200269	0.00162401	0.00333865	0.00291997	0.00515499	0	0.00137352	0.00231261	0	0	0.00206988	0.00288119	Bacteria	Proteobacteria	Alphaproteobacteria	Rhizobiales	Rhizobiales_Incertae_Sedis
ASV_4	0.0833188	0.0621723	0.025076	0.0474029	0.0591227	0.0503357	0.0179492	0.0218257	0.0707914	0.0275732	0.0316239	0.0179627	0.0462365	0.0370199	0.0180017	0.0257973	Bacteria	Proteobacteria	Gammaproteobacteria	Pseudomonadales	Pseudomonadaceae
ASV_40	0.000826384	0.00347166	0.0149864	0.018106	0.00379744	0.011034	0.0166247	0.0169374	0.00812571	0.00125742	0.0148819	0.0134655	0.00971165	0.0114355	0.0147943	0.0170679	Bacteria	Proteobacteria	Gammaproteobacteria	Betaproteobacteriales	SC-I-84
ASV_402	0	0.0008972	0.000528119	0.000438489	0.000845763	0	0.00016569	0.000494195	0.000708843	0	0.00068102	0.000331807	0	0.000205223	0.000365752	0.000179513	Bacteria	Proteobacteria	Alphaproteobacteria	Rickettsiales	Rickettsiaceae
ASV_42	0	0.00748188	0.0162322	0.01077	0.0056475	0.00412021	0.0203871	0.0154256	0.0071702	0.00181396	0.0149464	0.0165015	0.00145985	0.00615091	0.0152353	0.0196284	Bacteria	Proteobacteria	Gammaproteobacteria	Steroidobacterales	Steroidobacteraceae
ASV_438	0	0	0.00114354	0.00062857	0	0	0.000783748	0.00155063	0	0	0.000940457	0.0010775	0	0.00106939	0.00175241	0.00135514	Bacteria	Proteobacteria	Alphaproteobacteria	Rhizobiales	KF-JG30-B3
ASV_45	0.0172228	0.0028646	0	0	0.00172371	0.0111752	0	0	0.000688779	0.00110874	0	0	0.00847158	0.00257006	0	0	Bacteria	Proteobacteria	Gammaproteobacteria	Enterobacteriales	Enterobacteriaceae
ASV_455	0	0.000849979	0.000246564	0.0013777	0	0	0.00237557	0.00317274	0.00145971	0.0016518	0.00122718	0.000177599	0	0	0.000657314	0.00171558	Bacteria	Proteobacteria	Deltaproteobacteria	Myxococcales	Archangiaceae
ASV_47	0.0140201	0.0436964	0.0385104	0.0370464	0.0352811	0.0415324	0.0390133	0.0411526	0.0296307	0.0239146	0.0321803	0.0412145	0.013786	0.0320742	0.0313075	0.0350613	Bacteria	Proteobacteria	Alphaproteobacteria	Caulobacterales	Caulobacteraceae
ASV_48	0.00288244	0.0201498	0.0160899	0.0152623	0.0100124	0.0157022	0.0175462	0.0156052	0.0154455	0.00848911	0.011185	0.0179614	0.0111294	0.0248187	0.0181614	0.0171776	Bacteria	Proteobacteria	Alphaproteobacteria	Rhizobiales	Devosiaceae
ASV_516	0	0	0	0.000132328	0	7.89515e-05	0.000150849	0.000168435	0	0	0.000184077	0	0	0	0.000227089	0	Bacteria	Proteobacteria	Deltaproteobacteria	Myxococcales	Nannocystaceae
ASV_528	0	0.00224037	0.00026711	0.000700607	0.000785055	0	0.000752797	0.000101061	0	0.00154247	0.000850543	0.000345253	0	0.00405315	0.000297433	0.000728619	Bacteria	Proteobacteria	Deltaproteobacteria	Myxococcales	Blfdi19
ASV_545	0	0.000283326	0.00299677	0.0028941	0	0.00274835	0.000937444	0.002426	0	0	0.00208083	0.00183522	0	0.00389234	0.0020156	0.00297871	Bacteria	Proteobacteria	Gammaproteobacteria	Betaproteobacteriales	A21b
ASV_569	0	0.00430768	0.00380608	0.00412474	0.000797778	0.000355282	0.00408249	0.0042277	0	0.000425509	0.00262566	0.00573982	0	0.00340407	0.00445756	0.00628098	Bacteria	Proteobacteria	Alphaproteobacteria	Rhizobiales	Hyphomicrobiaceae
ASV_579	0	0	0.000349298	0.0012024	0	0.0012557	0.000872262	0.000943592	0	0	0.00145273	0.00129518	0	0.000970685	0.000816892	0.00200138	Bacteria	Proteobacteria	Alphaproteobacteria	Acetobacterales	Acetobacteraceae
ASV_584	0.00018577	0.00228872	0.00205739	0.0010347	0.000256345	0.000473709	0.00223138	0.00155153	0.000875827	0	0.000915082	0.00225068	0.00235322	0.00101922	0.000403714	0.000690131	Bacteria	Proteobacteria	Alphaproteobacteria	Rhodospirillales	Rhodospirillaceae
ASV_61	0.00910106	0.0408136	0.06352	0.0796162	0.0348482	0.048212	0.0712161	0.0775011	0.0314386	0.0332477	0.0615841	0.0633734	0.0240391	0.0579215	0.0653459	0.064939	Bacteria	Proteobacteria	Alphaproteobacteria	Sphingomonadales	Sphingomonadaceae
ASV_637	0	0	0.00076961	0.000502845	0	0.000434233	0.00100459	0.00131397	0	0.00248826	0.000431606	0.000609328	0.000486618	0	0.000482765	0.000975955	Bacteria	Proteobacteria	Gammaproteobacteria	Oceanospirillales	SS1-B-06-26
ASV_672	0	0	0	0	4.80646e-05	0	0	0	0	0	0	0	0	0	0	0	Bacteria	Proteobacteria	Alphaproteobacteria	Rhodospirillales	Rhodopirillaceae
ASV_685	0	0.0030822	0.00216424	0.000815052	0.00167884	0.00132274	0.0024914	0.00122909	0.00208866	0.000435575	0.00112201	0.00184236	0	0.00408174	0.00295464	0.00123366	Bacteria	Proteobacteria	Deltaproteobacteria	Oligoflexales	Oligoflexaceae
ASV_704	0	0	0.00079953	0.000642903	0	0.00118769	0.00148825	0.00040451	0	0	0.000635651	0.000691178	0	0.000871356	0.00114361	0.00174008	Bacteria	Proteobacteria	Alphaproteobacteria	Rhizobiales	Rhodomicrobiaceae
ASV_721	0	0.00165274	0.00025544	0.000725173	0	0.000355282	0.000107749	0.000662473	0	0	0.000122718	0.000302209	0	0	0.000104314	0	Bacteria	Proteobacteria	Gammaproteobacteria	Salinisphaerales	Solimonadaceae
ASV_75	0	0.00204447	0.00424885	0.0023456	0.000368495	0.0041715	0.00412264	0.00489744	0.00476027	0.00061167	0.0042122	0.0047525	8.95095e-05	0.0020676	0.00383085	0.00525794	Bacteria	Proteobacteria	Alphaproteobacteria	Micropepsales	Micropepsaceae
ASV_782	0	0.00163868	0.000888423	0.000976061	0	0	0.00166353	0.000328643	0	0	0.000714867	0.000932515	0	0.00113292	0.00161493	0.000280034	Bacteria	Proteobacteria	Gammaproteobacteria	Betaproteobacteriales	Rhodocyclaceae
ASV_79	0	0.0018061	0.00463571	0.00439244	0.00483072	0.00325561	0.00496522	0.00472577	0.00194932	0.00151588	0.00452576	0.0043035	0	0.00570337	0.00397472	0.00382662	Bacteria	Proteobacteria	Alphaproteobacteria	Caulobacterales	Hyphomonadaceae
ASV_790	0	0	0.000328751	0	0	0	0.000416146	0.000247363	0	0	0.000606961	0.000223065	0	0	0.000114746	0	Bacteria	Proteobacteria	Deltaproteobacteria	Myxococcales	Phaselicystidaceae
ASV_813	0	0	0	0	0	0.00108589	0.000215499	0.000280873	0.000443027	0.000277184	0	7.4355e-05	0	0	0.000230951	0	Bacteria	Proteobacteria	Gammaproteobacteria	Oceanospirillales	Pseudohongiellaceae
ASV_83	0.000450755	0.00133325	0.0073177	0.00527169	0.00715209	0.00358497	0.0107666	0.00671301	0.00121089	0.00361683	0.0065314	0.00963345	0.00159889	0.00571083	0.00679232	0.00725093	Bacteria	Proteobacteria	Gammaproteobacteria	Cellvibrionales	Spongiibacteraceae
ASV_834	0	0	0.00100032	0.000239679	0	0	0.000579338	0	0	0	0	0	0.000941287	0	0.000663772	0.000345066	Bacteria	Proteobacteria	Deltaproteobacteria	Myxococcales	bacteriap25
ASV_86	0.000150252	0.00695427	0.00445188	0.00541319	0.00298947	0.00693317	0.00492891	0.00573584	0.00320569	0.00292068	0.00450828	0.00470903	0	0.00447894	0.00423446	0.00571769	Bacteria	Proteobacteria	Alphaproteobacteria	Reyranellales	Reyranellaceae
ASV_871	0	0	0	0	0	0	0	8.99503e-05	0	0	0	0.00014871	0	0	0.000101151	0.000405894	Bacteria	Proteobacteria	Gammaproteobacteria	Pseudomonadales	Moraxellaceae
ASV_874	0	0	0.00028865	0	0	0	0	0.000484875	0	0	0.000245436	0.000177599	0	0	0.000123629	0	Bacteria	Proteobacteria	Alphaproteobacteria	Rhodobacterales	Rhodobacteraceae
ASV_875	0	0.000566653	0.000293998	0.000347917	0	0	0	0.000496901	0	0	0.000184077	0.000283511	0	0	0.000354669	0.000138026	Bacteria	Proteobacteria	Alphaproteobacteria	Rickettsiales	SM2D12
ASV_876	0	0.00163316	0.00039839	0.000843041	4.80646e-05	0	0.000407024	0.000268109	0	0	0.000745411	0.000582993	0.000695169	0	0.00125781	0.000483092	Bacteria	Proteobacteria	Deltaproteobacteria	Oligoflexales	0319-6G20
ASV_883	0	0.000772906	0	5.29311e-05	0.00112839	0.000296068	6.40225e-05	0	0.00291371	0.00212697	0	0	0.00635369	0.000450666	0.000452989	0.00021901	Bacteria	Proteobacteria	Gammaproteobacteria	Oceanospirillales	Halomonadaceae
ASV_891	0	0	0.000123282	0	0	0	0	0.000663949	0	0	0	0	0	0	0.000337466	0	Bacteria	Proteobacteria	Alphaproteobacteria	Rhizobiales	Methyloligellaceae
ASV_266	0	0.00112423	0.0029404	0.00435781	0.00100097	0	0.00284132	0.00194935	0.000930356	0.00077084	0.00241148	0.0031074	0	0.00397693	0.00299525	0.00383361	Bacteria	Verrucomicrobia	Verrucomicrobiae	Opitutales	Opitutaceae
ASV_85	0.00217865	0.00566906	0.0178442	0.0128942	0.00399161	0.0075979	0.0169282	0.0155681	0.00453708	0.00487843	0.0139436	0.0127163	0.00171884	0.0108298	0.0168766	0.0129359	Bacteria	Verrucomicrobia	Verrucomicrobiae	Pedosphaerales	Pedosphaeraceae
