## Supplementary material for "Defense hormones modulate root microbiome diversity and composition in tomato": Table S9

### Sheet: Sheet1
Table S9. Summary of differential abundance from rhizosphere to endosphere by genotype.
	ACD		UC82B		NahG		MM		Nr		Pearson		def1		CMII		Average
	En	Dep	En	Dep	En	Dep	En	Dep	En	Dep	En	Dep	En	Dep	En	Dep	En	Dep
Total (#)	15	133	14	36	14	109	13	32	16	28	15	15	12	45	13	57	14	57
Actinobacteria (%)	13.3	19.5	14.3	19.4	14.3	21.1	15.4	15.6	12.5	25	13.3	33.3	16.7	24.4	15.4	22.8	14.4	22.7
Bacteroidetes (%)	0	2.3	0	5.6	0	0.9	0	9.4	0	7.1	0	6.7	0	6.7	0	0	0	4.8
Firmicutes (%)	13.3	0	7.1	0	21.4	0	15.4	0	6.3	0	6.7	0	16.7	0	15.4	0	12.8	0
Proteobacteria (%)	73.3	72.2	78.6	72.2	64.3	71.6	69.2	65.6	81.3	64.3	80	53.3	66.7	62.2	69.2	68.4	72.8	66.2
