## Supplementary material for "Defense hormones modulate root microbiome diversity and composition in tomato": Table S10

### Sheet: Sheet1
Table S10. Full differential abundance results for ACD.
	baseMean	log2FoldChange	lfcSE	stat	pvalue	padj	Kingdom	Phylum	Class	Order	Family	Genus
ASV_60	28.576	-43.6587	3.13297	-13.9352	3.86863e-44	8.64638e-42	Bacteria	Proteobacteria	Gammaproteobacteria	Betaproteobacteriales	Methylophilaceae	Methylobacillus
ASV_152	12.9561	-37.9852	2.72436	-13.9428	3.47934e-44	8.64638e-42	Bacteria	Proteobacteria	Alphaproteobacteria	Sphingomonadales	Sphingomonadaceae	Sphingomonas
ASV_12	71.496	-24.7735	1.99501	-12.4177	2.09456e-35	3.1209e-33	Bacteria	Proteobacteria	Gammaproteobacteria	Gammaproteobacteria_Incertae_Sedis	Unknown_Family	Acidibacter
ASV_71	22.8465	-42.3414	3.45309	-12.2619	1.45076e-34	1.62123e-32	Bacteria	Actinobacteria	Actinobacteria	Frankiales	Geodermatophilaceae	Blastococcus
ASV_115	21.1388	-40.3509	3.51509	-11.4793	1.67567e-30	1.49805e-28	Bacteria	Gemmatimonadetes	Gemmatimonadetes	Gemmatimonadales	Gemmatimonadaceae	NA
ASV_106	18.1417	-35.1902	3.27706	-10.7383	6.7236e-27	5.00908e-25	Bacteria	Actinobacteria	Actinobacteria	Kineosporiales	Kineosporiaceae	Kineosporia
ASV_23	59.6279	-30.6152	2.91452	-10.5043	8.2491e-26	5.26764e-24	Bacteria	Proteobacteria	Gammaproteobacteria	Betaproteobacteriales	Burkholderiaceae	Rhizobacter
ASV_103	17.3796	-40.411	3.9591	-10.2071	1.84232e-24	1.0294e-22	Bacteria	Chloroflexi	Chloroflexia	Chloroflexales	Roseiflexaceae	NA
ASV_20	54.5312	22.6251	2.22937	10.1487	3.3589e-24	1.66826e-22	Bacteria	Actinobacteria	Actinobacteria	Propionibacteriales	Propionibacteriaceae	Cutibacterium
ASV_24	43.5455	22.8321	2.32423	9.8235	8.91876e-23	3.98669e-21	Bacteria	Proteobacteria	Gammaproteobacteria	Betaproteobacteriales	Burkholderiaceae	Curvibacter
ASV_156	14.7995	-41.3358	4.35832	-9.48436	2.43883e-21	9.9105e-20	Bacteria	Proteobacteria	Gammaproteobacteria	Cellvibrionales	Spongiibacteraceae	BD1-7_clade
ASV_34	40.595	36.4122	3.91676	9.29652	1.45113e-20	5.40544e-19	Bacteria	Proteobacteria	Gammaproteobacteria	Betaproteobacteriales	Burkholderiaceae	Variovorax
ASV_177	11.5004	-35.3479	3.86947	-9.13508	6.5357e-20	2.24728e-18	Bacteria	Proteobacteria	Alphaproteobacteria	Rhizobiales	Devosiaceae	Devosia
ASV_165	11.7611	-25.233	2.93436	-8.59914	8.0317e-18	2.56441e-16	Bacteria	Proteobacteria	Alphaproteobacteria	Sphingomonadales	Sphingomonadaceae	Sphingomonas
ASV_1	456.566	11.8938	1.40137	8.48727	2.11553e-17	6.30427e-16	Bacteria	Proteobacteria	Gammaproteobacteria	Betaproteobacteriales	Burkholderiaceae	Delftia
ASV_29	39.8691	-26.2527	3.1126	-8.43433	3.33092e-17	9.30577e-16	Bacteria	Proteobacteria	Alphaproteobacteria	Rhizobiales	Xanthobacteraceae	Bradyrhizobium
ASV_82	18.0978	-21.4244	2.55556	-8.38345	5.1397e-17	1.35144e-15	Bacteria	Proteobacteria	Gammaproteobacteria	Xanthomonadales	Xanthomonadaceae	Lysobacter
ASV_2	427.491	12.1676	1.45837	8.34324	7.22842e-17	1.74042e-15	Bacteria	Firmicutes	Bacilli	Bacillales	Bacillaceae	Anaerobacillus
ASV_15	64.0032	-26.3959	3.16479	-8.3405	7.39778e-17	1.74042e-15	Bacteria	Proteobacteria	Gammaproteobacteria	Betaproteobacteriales	Burkholderiaceae	Rhizobacter
ASV_62	32.4702	-24.0909	2.95467	-8.1535	3.53546e-16	7.90175e-15	Bacteria	Proteobacteria	Gammaproteobacteria	Betaproteobacteriales	Burkholderiaceae	Rhizobacter
ASV_83	20.6401	-26.7579	3.29198	-8.12822	4.35658e-16	9.27329e-15	Bacteria	Proteobacteria	Gammaproteobacteria	Cellvibrionales	Spongiibacteraceae	BD1-7_clade
ASV_129	15.6325	-22.3479	2.76919	-8.07018	7.0197e-16	1.42627e-14	Bacteria	Proteobacteria	Alphaproteobacteria	Sphingomonadales	Sphingomonadaceae	Sphingomonas
ASV_35	53.3034	-27.5523	3.42324	-8.04861	8.37368e-16	1.62741e-14	Bacteria	Proteobacteria	Gammaproteobacteria	Betaproteobacteriales	Burkholderiaceae	Noviherbaspirillum
ASV_33	42.2996	-24.6014	3.06861	-8.01713	1.08244e-15	1.93541e-14	Bacteria	Proteobacteria	Gammaproteobacteria	Betaproteobacteriales	Burkholderiaceae	Pseudoduganella
ASV_50	36.2996	-22.4525	2.80045	-8.01746	1.07953e-15	1.93541e-14	Bacteria	Proteobacteria	Gammaproteobacteria	Betaproteobacteriales	Burkholderiaceae	Aquabacterium
ASV_58	23.6439	-21.7464	2.85799	-7.60899	2.76241e-14	4.57332e-13	Bacteria	Proteobacteria	Alphaproteobacteria	Sphingomonadales	Sphingomonadaceae	Altererythrobacter
ASV_324	9.34859	-34.0524	4.47432	-7.61064	2.72747e-14	4.57332e-13	Bacteria	Actinobacteria	Actinobacteria	Micromonosporales	Micromonosporaceae	Actinoplanes
ASV_36	28.5191	-20.2893	2.73696	-7.41306	1.23422e-13	1.97034e-12	Bacteria	Proteobacteria	Gammaproteobacteria	Cellvibrionales	Cellvibrionaceae	Cellvibrio
ASV_94	19.1689	-27.7008	3.87051	-7.15688	8.25344e-13	1.27217e-11	Bacteria	Proteobacteria	Alphaproteobacteria	Caulobacterales	Caulobacteraceae	Phenylobacterium
ASV_91	24.0317	-22.8476	3.23929	-7.05328	1.74751e-12	2.60379e-11	Bacteria	Proteobacteria	Gammaproteobacteria	Betaproteobacteriales	Burkholderiaceae	Noviherbaspirillum
ASV_133	12.8678	-20.9387	3.00792	-6.96118	3.37431e-12	4.86554e-11	Bacteria	Actinobacteria	Actinobacteria	Propionibacteriales	Nocardioidaceae	Nocardioides
ASV_8	139.321	-10.9893	1.61625	-6.79923	1.05177e-11	1.4692e-10	Bacteria	Proteobacteria	Gammaproteobacteria	Betaproteobacteriales	Burkholderiaceae	Ramlibacter
ASV_56	35.8004	-24.4973	3.6151	-6.77638	1.23225e-11	1.66914e-10	Bacteria	Proteobacteria	Gammaproteobacteria	Betaproteobacteriales	Burkholderiaceae	Duganella
ASV_118	21.0115	-38.6766	5.71569	-6.76675	1.31705e-11	1.73154e-10	Bacteria	Proteobacteria	Gammaproteobacteria	Betaproteobacteriales	Burkholderiaceae	Acidovorax
ASV_64	50.9878	-21.192	3.18128	-6.66147	2.71104e-11	3.37069e-10	Bacteria	Actinobacteria	Actinobacteria	Pseudonocardiales	Pseudonocardiaceae	Lechevalieria
ASV_110	18.5065	-23.1886	3.48245	-6.6587	2.76256e-11	3.37069e-10	Bacteria	Proteobacteria	Gammaproteobacteria	Betaproteobacteriales	Burkholderiaceae	Acidovorax
ASV_289	7.48139	-29.7837	4.47388	-6.65725	2.79005e-11	3.37069e-10	Bacteria	Entotheonellaeota	Entotheonellia	Entotheonellales	Entotheonellaceae	NA
ASV_89	22.6837	-20.5286	3.09977	-6.62262	3.52889e-11	4.15109e-10	Bacteria	Actinobacteria	Actinobacteria	Micromonosporales	Micromonosporaceae	Couchioplanes
ASV_128	20.6386	-19.3818	2.93474	-6.60426	3.9951e-11	4.579e-10	Bacteria	Actinobacteria	Actinobacteria	Frankiales	Cryptosporangiaceae	Cryptosporangium
ASV_81	21.1251	20.4241	3.11814	6.55007	5.75096e-11	6.4267e-10	Bacteria	Proteobacteria	Gammaproteobacteria	Betaproteobacteriales	Burkholderiaceae	Ralstonia
ASV_101	17.3654	-39.9757	6.36226	-6.28325	3.31565e-10	3.61487e-09	Bacteria	Proteobacteria	Gammaproteobacteria	Betaproteobacteriales	Burkholderiaceae	Achromobacter
ASV_201	13.107	-21.465	3.43121	-6.25581	3.95448e-10	4.20869e-09	Bacteria	Proteobacteria	Gammaproteobacteria	Betaproteobacteriales	Burkholderiaceae	Noviherbaspirillum
ASV_124	16.1728	-22.3535	3.65507	-6.11575	9.61063e-10	9.99059e-09	Bacteria	Proteobacteria	Deltaproteobacteria	Myxococcales	BIrii41	NA
ASV_68	22.2839	-18.9169	3.21197	-5.8895	3.87356e-09	3.93518e-08	Bacteria	Proteobacteria	Alphaproteobacteria	Sphingomonadales	Sphingomonadaceae	Altererythrobacter
ASV_22	54.8755	20.0681	3.58427	5.59895	2.15651e-08	2.14214e-07	Bacteria	Actinobacteria	Actinobacteria	Propionibacteriales	Nocardioidaceae	Nocardioides
ASV_11	71.6189	9.49166	1.81157	5.23945	1.61052e-07	1.56501e-06	Bacteria	Proteobacteria	Alphaproteobacteria	Rhizobiales	Rhizobiaceae	Falsochrobactrum
ASV_100	19.2168	-22.5409	4.32913	-5.2068	1.92121e-07	1.82719e-06	Bacteria	Actinobacteria	Actinobacteria	Frankiales	Geodermatophilaceae	Blastococcus
ASV_427	5.08915	-30.0878	5.78911	-5.19731	2.02191e-07	1.88291e-06	Bacteria	Actinobacteria	Actinobacteria	Pseudonocardiales	Pseudonocardiaceae	Umezawaea
ASV_154	11.8067	-18.1021	3.5161	-5.14836	2.62778e-07	2.39718e-06	Bacteria	Proteobacteria	Alphaproteobacteria	Caulobacterales	Caulobacteraceae	NA
ASV_111	16.4964	-23.0683	4.68018	-4.92894	8.26783e-07	7.39144e-06	Bacteria	Actinobacteria	Actinobacteria	Micromonosporales	Micromonosporaceae	Actinoplanes
ASV_105	16.762	-16.2039	3.43756	-4.71379	2.43157e-06	2.1312e-05	Bacteria	Proteobacteria	Alphaproteobacteria	Reyranellales	Reyranellaceae	Reyranella
ASV_205	12.2379	-19.5075	4.17027	-4.67776	2.90027e-06	2.49311e-05	Bacteria	Proteobacteria	Alphaproteobacteria	Rhizobiales	Rhizobiaceae	Neorhizobium
ASV_294	9.20534	-22.3771	4.93953	-4.5302	5.89272e-06	4.9699e-05	Bacteria	Proteobacteria	Alphaproteobacteria	Rhizobiales	Rhizobiaceae	Allorhizobium-Neorhizobium-Pararhizobium-Rhizobium
ASV_210	10.4222	20.865	4.65372	4.4835	7.34271e-06	6.07813e-05	Bacteria	Proteobacteria	Gammaproteobacteria	Betaproteobacteriales	Burkholderiaceae	Burkholderia-Caballeronia-Paraburkholderia
ASV_356	6.50243	-20.5662	4.62758	-4.44427	8.81908e-06	7.16751e-05	Bacteria	Proteobacteria	Deltaproteobacteria	Bdellovibrionales	Bdellovibrionaceae	Bdellovibrio
ASV_25	52.7817	-9.93229	2.238	-4.43802	9.07911e-06	7.24708e-05	Bacteria	Proteobacteria	Alphaproteobacteria	Rhizobiales	Xanthobacteraceae	Pseudolabrys
ASV_14	62.2389	-9.19696	2.10672	-4.36553	1.26817e-05	9.94509e-05	Bacteria	Proteobacteria	Gammaproteobacteria	Betaproteobacteriales	TRA3-20	NA
ASV_88	13.7982	-22.43	5.18777	-4.32362	1.53489e-05	0.000118293	Bacteria	Proteobacteria	Gammaproteobacteria	Betaproteobacteriales	Burkholderiaceae	Limnobacter
ASV_366	6.14873	-21.1769	4.91954	-4.30464	1.67256e-05	0.000126718	Bacteria	Proteobacteria	Alphaproteobacteria	Rhizobiales	Rhizobiales_Incertae_Sedis	NA
ASV_350	6.87542	-28.719	6.90672	-4.15812	3.20873e-05	0.00023905	Bacteria	Proteobacteria	Deltaproteobacteria	Bdellovibrionales	Bacteriovoracaceae	Peredibacter
ASV_26	54.2171	-9.80316	2.37331	-4.13059	3.61829e-05	0.000265144	Bacteria	Proteobacteria	Gammaproteobacteria	Betaproteobacteriales	Burkholderiaceae	Variovorax
ASV_21	60.6866	-9.96147	2.48628	-4.00658	6.16039e-05	0.000430265	Bacteria	Proteobacteria	Gammaproteobacteria	Betaproteobacteriales	Burkholderiaceae	Massilia
ASV_30	43.4871	-9.34605	2.32882	-4.01321	5.98994e-05	0.000430265	Bacteria	Actinobacteria	Actinobacteria	Micromonosporales	Micromonosporaceae	Actinoplanes
ASV_297	6.96969	-30.0953	7.51103	-4.00682	6.15423e-05	0.000430265	Bacteria	Proteobacteria	Alphaproteobacteria	Rhizobiales	Xanthobacteraceae	Bradyrhizobium
ASV_18	55.86	9.47021	2.37053	3.99498	6.47007e-05	0.000444942	Bacteria	Proteobacteria	Gammaproteobacteria	Xanthomonadales	Xanthomonadaceae	Stenotrophomonas
ASV_31	41.551	-8.16183	2.09409	-3.89755	9.71694e-05	0.000658102	Bacteria	Proteobacteria	Gammaproteobacteria	Xanthomonadales	Xanthomonadaceae	Lysobacter
ASV_28	39.128	-8.60613	2.23586	-3.84914	0.000118533	0.00079081	Bacteria	Proteobacteria	Alphaproteobacteria	Caulobacterales	Caulobacteraceae	NA
ASV_175	12.9355	-23.2975	6.06165	-3.84342	0.000121332	0.00079758	Bacteria	Proteobacteria	Gammaproteobacteria	Betaproteobacteriales	Burkholderiaceae	Acidovorax
ASV_32	40.4927	-8.98004	2.40904	-3.72764	0.000193282	0.00124796	Bacteria	Proteobacteria	Gammaproteobacteria	Betaproteobacteriales	Burkholderiaceae	Ramlibacter
ASV_52	26.122	-8.1068	2.17641	-3.72485	0.000195429	0.00124796	Bacteria	Actinobacteria	Actinobacteria	Micrococcales	Cellulomonadaceae	Cellulomonas
ASV_48	33.2958	-8.0667	2.22127	-3.63156	0.000281709	0.00177357	Bacteria	Proteobacteria	Alphaproteobacteria	Rhizobiales	Devosiaceae	Devosia
ASV_4	185.427	-4.12115	1.13644	-3.62636	0.000287442	0.00178453	Bacteria	Proteobacteria	Gammaproteobacteria	Pseudomonadales	Pseudomonadaceae	Pseudomonas
ASV_401	5.51856	-21.6718	6.01817	-3.60106	0.000316921	0.0019406	Bacteria	Proteobacteria	Alphaproteobacteria	Rhizobiales	Xanthobacteraceae	NA
ASV_13	62.9547	-6.65035	1.86096	-3.57361	0.000352091	0.00212682	Bacteria	Proteobacteria	Gammaproteobacteria	Cellvibrionales	Cellvibrionaceae	Cellvibrio
ASV_309	6.97324	-27.378	7.73906	-3.53764	0.000403719	0.00240617	Bacteria	Actinobacteria	Actinobacteria	Micromonosporales	Micromonosporaceae	Actinoplanes
ASV_69	25.3186	-8.40643	2.38469	-3.52517	0.000423209	0.00248914	Bacteria	Proteobacteria	Alphaproteobacteria	Sphingomonadales	Sphingomonadaceae	Sphingomonas
ASV_387	6.22811	-21.3393	6.10444	-3.4957	0.000472828	0.00274486	Bacteria	Actinobacteria	Actinobacteria	Micromonosporales	Micromonosporaceae	Micromonospora
ASV_3	383.104	-3.91537	1.12193	-3.48987	0.000483258	0.00275709	Bacteria	Proteobacteria	Gammaproteobacteria	Betaproteobacteriales	Burkholderiaceae	Roseateles
ASV_203	11.1594	-21.1787	6.07248	-3.48766	0.000487271	0.00275709	Bacteria	Proteobacteria	Gammaproteobacteria	Betaproteobacteriales	Burkholderiaceae	Aquabacterium
ASV_54	30.688	-8.81031	2.55353	-3.45025	0.000560061	0.00312934	Bacteria	Proteobacteria	Gammaproteobacteria	Steroidobacterales	Steroidobacteraceae	Steroidobacter
ASV_46	34.8815	-9.01573	2.68231	-3.36118	0.000776111	0.00428298	Bacteria	Proteobacteria	Alphaproteobacteria	Rhizobiales	Xanthobacteraceae	Rhodoplanes
ASV_53	31.3694	-8.68293	2.58674	-3.35671	0.000788756	0.00429968	Bacteria	Proteobacteria	Alphaproteobacteria	Caulobacterales	Caulobacteraceae	Phenylobacterium
ASV_222	8.65686	26.1546	7.80516	3.35094	0.000805382	0.00433742	Bacteria	Proteobacteria	Gammaproteobacteria	Pseudomonadales	Pseudomonadaceae	Pseudomonas
ASV_72	22.0487	-8.40217	2.54898	-3.29628	0.000979726	0.00521354	Bacteria	Proteobacteria	Gammaproteobacteria	Betaproteobacteriales	SC-I-84	NA
ASV_42	36.9743	-9.11881	2.77471	-3.2864	0.00101475	0.0053364	Bacteria	Proteobacteria	Gammaproteobacteria	Steroidobacterales	Steroidobacteraceae	Steroidobacter
ASV_424	5.30901	-21.0168	6.43053	-3.26829	0.00108201	0.00562391	Bacteria	Bacteroidetes	Bacteroidia	Cytophagales	Microscillaceae	Chryseolinea
ASV_227	11.8859	20.9245	6.40945	3.26462	0.0010961	0.00563167	Bacteria	Proteobacteria	Alphaproteobacteria	Rhizobiales	Rhizobiaceae	Allorhizobium-Neorhizobium-Pararhizobium-Rhizobium
ASV_135	15.6579	-7.80491	2.41533	-3.23141	0.00123183	0.00625712	Bacteria	Proteobacteria	Alphaproteobacteria	Sphingomonadales	Sphingomonadaceae	NA
ASV_93	18.1806	-7.75572	2.42752	-3.19492	0.00139869	0.0070249	Bacteria	Actinobacteria	Actinobacteria	Micromonosporales	Micromonosporaceae	NA
ASV_104	22.4312	-23.3454	7.51551	-3.10629	0.00189448	0.00940925	Bacteria	Proteobacteria	Gammaproteobacteria	Betaproteobacteriales	Burkholderiaceae	Duganella
ASV_59	27.3568	-6.76563	2.18169	-3.10109	0.00192808	0.00943573	Bacteria	Nitrospirae	Nitrospira	Nitrospirales	Nitrospiraceae	Nitrospira
ASV_73	24.2325	-7.70043	2.48485	-3.09896	0.00194203	0.00943573	Bacteria	Proteobacteria	Alphaproteobacteria	Sphingomonadales	Sphingomonadaceae	Sphingobium
ASV_76	19.4787	-7.51335	2.43997	-3.07928	0.00207501	0.00997342	Bacteria	Actinobacteria	Actinobacteria	Propionibacteriales	Nocardioidaceae	Nocardioides
ASV_44	32.6758	-8.86867	2.88883	-3.06999	0.00214066	0.0101572	Bacteria	Actinobacteria	Actinobacteria	Frankiales	Geodermatophilaceae	Blastococcus
ASV_86	21.4966	-8.10854	2.64338	-3.06748	0.00215869	0.0101572	Bacteria	Proteobacteria	Alphaproteobacteria	Reyranellales	Reyranellaceae	Reyranella
ASV_108	19.2499	-8.25994	2.69984	-3.05941	0.00221771	0.0103262	Bacteria	Proteobacteria	Alphaproteobacteria	Sphingomonadales	Sphingomonadaceae	Sphingomonas
ASV_51	31.0603	-8.47844	2.80483	-3.0228	0.00250446	0.0113686	Bacteria	Proteobacteria	Gammaproteobacteria	Betaproteobacteriales	Burkholderiaceae	Ramlibacter
ASV_113	16.7559	-7.60374	2.51266	-3.02617	0.00247672	0.0113686	Bacteria	Proteobacteria	Alphaproteobacteria	Caulobacterales	Caulobacteraceae	NA
ASV_314	6.39593	-20.3825	6.74653	-3.02119	0.00251787	0.0113686	Bacteria	Bacteroidetes	Bacteroidia	Cytophagales	Microscillaceae	Ohtaekwangia
ASV_98	19.4193	-8.33152	2.77063	-3.00708	0.00263767	0.0117904	Bacteria	Proteobacteria	Gammaproteobacteria	Xanthomonadales	Xanthomonadaceae	Lysobacter
ASV_107	19.1749	-7.754	2.58897	-2.99501	0.00274434	0.0121458	Bacteria	Proteobacteria	Alphaproteobacteria	Rhizobiales	Rhizobiaceae	NA
ASV_99	18.4522	-8.01419	2.68185	-2.9883	0.00280531	0.0122939	Bacteria	Proteobacteria	Alphaproteobacteria	Sphingomonadales	Sphingomonadaceae	Sphingomonas
ASV_38	29.3392	-7.2592	2.46106	-2.94962	0.00318163	0.0137442	Bacteria	Bacteroidetes	Bacteroidia	Flavobacteriales	Flavobacteriaceae	Flavobacterium
ASV_134	15.7981	-8.20827	2.7843	-2.94806	0.00319775	0.0137442	Bacteria	Nitrospirae	Nitrospira	Nitrospirales	Nitrospiraceae	Nitrospira
ASV_87	22.7144	-7.71182	2.62017	-2.94325	0.00324781	0.0138264	Bacteria	Gemmatimonadetes	Gemmatimonadetes	Gemmatimonadales	Gemmatimonadaceae	NA
ASV_57	26.2995	-7.553	2.60737	-2.89678	0.00377009	0.0158984	Bacteria	Proteobacteria	Gammaproteobacteria	Betaproteobacteriales	Burkholderiaceae	Ramlibacter
ASV_125	16.8225	-8.18017	2.82935	-2.89119	0.0038379	0.0160331	Bacteria	Actinobacteria	Thermoleophilia	Gaiellales	Gaiellaceae	Gaiella
ASV_74	23.7508	-8.08047	2.80465	-2.8811	0.00396289	0.0162515	Bacteria	Proteobacteria	Alphaproteobacteria	Caulobacterales	Caulobacteraceae	Caulobacter
ASV_428	5.78307	-28.7537	9.97853	-2.88155	0.0039572	0.0162515	Bacteria	Proteobacteria	Alphaproteobacteria	Rhizobiales	Beijerinckiaceae	Bosea
ASV_123	15.5679	-7.52774	2.64689	-2.84399	0.00445519	0.0181043	Bacteria	Proteobacteria	Alphaproteobacteria	Rhizobiales	Xanthobacteraceae	NA
ASV_109	18.4887	-7.71948	2.72079	-2.83722	0.00455077	0.0183261	Bacteria	Proteobacteria	Gammaproteobacteria	Betaproteobacteriales	SC-I-84	NA
ASV_255	7.23009	-31.805	11.2403	-2.82955	0.00466128	0.0186035	Bacteria	Proteobacteria	Alphaproteobacteria	Rhizobiales	Xanthobacteraceae	Pseudolabrys
ASV_116	16.2864	-7.69032	2.73361	-2.81325	0.00490441	0.0194006	Bacteria	Actinobacteria	Actinobacteria	Micrococcales	Microbacteriaceae	Agromyces
ASV_158	13.7193	-7.91411	2.81699	-2.80942	0.00496305	0.0194604	Bacteria	Gemmatimonadetes	Gemmatimonadetes	Gemmatimonadales	Gemmatimonadaceae	Gemmatimonas
ASV_148	15.2831	-7.79739	2.79645	-2.78831	0.0052983	0.0205943	Bacteria	Acidobacteria	Blastocatellia_(Subgroup_4)	Pyrinomonadales	Pyrinomonadaceae	RB41
ASV_96	19.2548	-7.78618	2.79782	-2.78294	0.00538681	0.0206524	Bacteria	Proteobacteria	Alphaproteobacteria	Caulobacterales	Caulobacteraceae	Caulobacter
ASV_112	16.0112	-7.50566	2.69812	-2.78181	0.00540566	0.0206524	Bacteria	Proteobacteria	Gammaproteobacteria	Betaproteobacteriales	Burkholderiaceae	Caenimonas
ASV_137	15.9703	-8.28008	3.00686	-2.75373	0.00589201	0.0223198	Bacteria	Proteobacteria	Gammaproteobacteria	Betaproteobacteriales	Burkholderiaceae	Ramlibacter
ASV_49	30.3993	-9.43408	3.439	-2.74327	0.00608313	0.0228501	Bacteria	Proteobacteria	Gammaproteobacteria	Betaproteobacteriales	Burkholderiaceae	Pseudoduganella
ASV_132	15.6257	-7.43345	2.73382	-2.71907	0.00654662	0.0243862	Bacteria	Proteobacteria	Alphaproteobacteria	Sphingomonadales	Sphingomonadaceae	Sphingomonas
ASV_136	14.6526	-7.20554	2.66629	-2.70246	0.00688288	0.0254268	Bacteria	Actinobacteria	Actinobacteria	Micrococcales	Micrococcaceae	Pseudarthrobacter
ASV_126	15.0381	-7.13486	2.64441	-2.69809	0.00697384	0.0255517	Bacteria	Proteobacteria	Deltaproteobacteria	Myxococcales	Haliangiaceae	Haliangium
ASV_188	8.84764	-20.3767	7.67351	-2.65546	0.00792012	0.0287829	Bacteria	Proteobacteria	Alphaproteobacteria	Sphingomonadales	Sphingomonadaceae	Sphingomonas
ASV_193	12.9121	-8.01132	3.02545	-2.64798	0.00809753	0.0289568	Bacteria	Proteobacteria	Gammaproteobacteria	Betaproteobacteriales	Nitrosomonadaceae	Nitrosospira
ASV_433	6.31929	-20.3068	7.66781	-2.64832	0.00808935	0.0289568	Bacteria	Proteobacteria	Gammaproteobacteria	Betaproteobacteriales	Burkholderiaceae	Cupriavidus
ASV_145	14.6102	-8.16378	3.09132	-2.64087	0.00826934	0.0293365	Bacteria	Actinobacteria	Actinobacteria	Micromonosporales	Micromonosporaceae	NA
ASV_208	10.8176	-7.14935	2.72754	-2.62117	0.00876273	0.0308421	Bacteria	Proteobacteria	Alphaproteobacteria	Tistrellales	Geminicoccaceae	Candidatus_Alysiosphaera
ASV_131	19.1075	-7.37113	2.82455	-2.60967	0.009063	0.0316497	Bacteria	Proteobacteria	Gammaproteobacteria	Betaproteobacteriales	Burkholderiaceae	Ramlibacter
ASV_75	22.0617	-8.43254	3.24158	-2.60137	0.00928525	0.0321439	Bacteria	Proteobacteria	Alphaproteobacteria	Micropepsales	Micropepsaceae	NA
ASV_97	19.4797	-8.40062	3.23219	-2.59905	0.00934834	0.0321439	Bacteria	Actinobacteria	Thermoleophilia	Solirubrobacterales	Solirubrobacteraceae	Solirubrobacter
ASV_17	58.1753	-5.10704	1.98255	-2.576	0.00999517	0.0335928	Bacteria	Actinobacteria	Actinobacteria	Propionibacteriales	Propionibacteriaceae	Microlunatus
ASV_70	24.6011	-8.58566	3.33134	-2.57724	0.00995923	0.0335928	Bacteria	Proteobacteria	Gammaproteobacteria	Betaproteobacteriales	Burkholderiaceae	Ramlibacter
ASV_233	10.2384	-7.35952	2.85541	-2.57739	0.00995497	0.0335928	Bacteria	Proteobacteria	Alphaproteobacteria	Dongiales	Dongiaceae	Dongia
ASV_194	10.7665	-7.40556	2.89866	-2.55482	0.0106243	0.0354407	Bacteria	Proteobacteria	Deltaproteobacteria	Myxococcales	Haliangiaceae	Haliangium
ASV_45	26.1265	7.31516	2.87085	2.54808	0.0108318	0.0358499	Bacteria	Proteobacteria	Gammaproteobacteria	Enterobacteriales	Enterobacteriaceae	Escherichia/Shigella
ASV_143	12.7202	-7.89741	3.10231	-2.54565	0.0109074	0.0358499	Bacteria	Proteobacteria	Deltaproteobacteria	Myxococcales	BIrii41	NA
ASV_142	13.7698	-6.41315	2.53966	-2.5252	0.0115633	0.0377284	Bacteria	Proteobacteria	Alphaproteobacteria	Rhodospirillales	Magnetospiraceae	NA
ASV_186	11.2483	-7.52275	3.00514	-2.50329	0.0123044	0.0398557	Bacteria	Actinobacteria	Actinobacteria	Micrococcales	Intrasporangiaceae	Lapillicoccus
ASV_179	12.2597	-7.53567	3.03543	-2.48257	0.0130439	0.0414887	Bacteria	Proteobacteria	Alphaproteobacteria	Sphingomonadales	Sphingomonadaceae	Novosphingobium
ASV_182	12.5792	-7.85392	3.15893	-2.48626	0.0129095	0.0414887	Bacteria	Proteobacteria	Gammaproteobacteria	Betaproteobacteriales	SC-I-84	NA
ASV_184	11.5789	23.1878	9.34467	2.48139	0.013087	0.0414887	Bacteria	Firmicutes	Bacilli	Bacillales	Staphylococcaceae	Staphylococcus
ASV_191	10.2368	-7.08935	2.86048	-2.47838	0.0131982	0.0415464	Bacteria	Proteobacteria	Alphaproteobacteria	Caulobacterales	Hyphomonadaceae	SWB02
ASV_168	13.7874	7.64418	3.10973	2.45815	0.0139654	0.0436541	Bacteria	Proteobacteria	Alphaproteobacteria	Rhizobiales	Rhizobiaceae	Mesorhizobium
ASV_153	14.3383	-7.98225	3.2668	-2.44345	0.0145478	0.0451587	Bacteria	Actinobacteria	Actinobacteria	Corynebacteriales	Mycobacteriaceae	Mycobacterium
ASV_149	12.6799	-7.40546	3.03757	-2.43796	0.0147705	0.0455338	Bacteria	Proteobacteria	Alphaproteobacteria	Sphingomonadales	Sphingomonadaceae	Altererythrobacter
ASV_272	8.41287	-7.0118	2.8847	-2.43069	0.0150702	0.0461396	Bacteria	Proteobacteria	Alphaproteobacteria	Paracaedibacterales	Paracaedibacteraceae	Candidatus_Paracaedibacter
ASV_63	23.6532	-8.01426	3.30523	-2.42472	0.0153202	0.0465858	Bacteria	Actinobacteria	Actinobacteria	Streptomycetales	Streptomycetaceae	Streptomyces
ASV_120	15.8501	-7.96056	3.31568	-2.40088	0.0163557	0.0493987	Bacteria	Proteobacteria	Deltaproteobacteria	Myxococcales	Sandaracinaceae	NA
