## Supplementary material for "Defense hormones modulate root microbiome diversity and composition in tomato": Table S11

### Sheet: Sheet1
Table S11. Full differential abundance results for UC82B.
	baseMean	log2FoldChange	lfcSE	stat	pvalue	padj	Kingdom	Phylum	Class	Order	Family	Genus
ASV_152	12.9561	-34.2093	2.72301	-12.5631	3.37001e-36	1.97483e-33	Bacteria	Proteobacteria	Alphaproteobacteria	Sphingomonadales	Sphingomonadaceae	Sphingomonas
ASV_71	22.8465	-40.0204	3.45237	-11.5922	4.51609e-31	1.32322e-28	Bacteria	Actinobacteria	Actinobacteria	Frankiales	Geodermatophilaceae	Blastococcus
ASV_7	111.503	23.1356	2.23118	10.3692	3.4225e-25	6.68528e-23	Bacteria	Proteobacteria	Gammaproteobacteria	Betaproteobacteriales	Burkholderiaceae	Limnobacter
ASV_106	18.1417	-32.7622	3.27663	-9.99876	1.54316e-23	2.26073e-21	Bacteria	Actinobacteria	Actinobacteria	Kineosporiales	Kineosporiaceae	Kineosporia
ASV_20	54.5312	21.7488	2.23209	9.74369	1.96289e-22	2.30051e-20	Bacteria	Actinobacteria	Actinobacteria	Propionibacteriales	Propionibacteriaceae	Cutibacterium
ASV_24	43.5455	22.1747	2.32594	9.53366	1.51838e-21	1.48295e-19	Bacteria	Proteobacteria	Gammaproteobacteria	Betaproteobacteriales	Burkholderiaceae	Curvibacter
ASV_156	14.7995	-40.3321	4.35536	-9.26034	2.03791e-20	1.70602e-18	Bacteria	Proteobacteria	Gammaproteobacteria	Cellvibrionales	Spongiibacteraceae	BD1-7_clade
ASV_34	40.595	36.089	3.9186	9.20967	3.27121e-20	2.39616e-18	Bacteria	Proteobacteria	Gammaproteobacteria	Betaproteobacteriales	Burkholderiaceae	Variovorax
ASV_177	11.5004	-31.4353	3.87528	-8.11175	4.98971e-16	3.24886e-14	Bacteria	Proteobacteria	Alphaproteobacteria	Rhizobiales	Devosiaceae	Devosia
ASV_1	456.566	10.5622	1.40225	7.53232	4.98455e-14	2.73656e-12	Bacteria	Proteobacteria	Gammaproteobacteria	Betaproteobacteriales	Burkholderiaceae	Delftia
ASV_165	11.7611	-22.0958	2.935	-7.52839	5.13689e-14	2.73656e-12	Bacteria	Proteobacteria	Alphaproteobacteria	Sphingomonadales	Sphingomonadaceae	Sphingomonas
ASV_2	427.491	10.6687	1.4592	7.31133	2.64521e-13	1.29174e-11	Bacteria	Firmicutes	Bacilli	Bacillales	Bacillaceae	Anaerobacillus
ASV_133	12.8678	-21.2057	3.0058	-7.05492	1.72701e-12	7.78482e-11	Bacteria	Actinobacteria	Actinobacteria	Propionibacteriales	Nocardioidaceae	Nocardioides
ASV_62	32.4702	-20.6162	2.95621	-6.97385	3.08391e-12	1.29084e-10	Bacteria	Proteobacteria	Gammaproteobacteria	Betaproteobacteriales	Burkholderiaceae	Rhizobacter
ASV_58	23.6439	-19.8483	2.8566	-6.94822	3.69929e-12	1.44519e-10	Bacteria	Proteobacteria	Alphaproteobacteria	Sphingomonadales	Sphingomonadaceae	Altererythrobacter
ASV_41	41.4246	-22.4749	3.25329	-6.90835	4.90314e-12	1.79577e-10	Bacteria	Proteobacteria	Gammaproteobacteria	Betaproteobacteriales	Burkholderiaceae	Achromobacter
ASV_324	9.34859	-29.8267	4.48002	-6.65771	2.7813e-11	9.58729e-10	Bacteria	Actinobacteria	Actinobacteria	Micromonosporales	Micromonosporaceae	Actinoplanes
ASV_91	24.0317	-21.4727	3.23942	-6.62856	3.38989e-11	1.1036e-09	Bacteria	Proteobacteria	Gammaproteobacteria	Betaproteobacteriales	Burkholderiaceae	Noviherbaspirillum
ASV_118	21.0115	-37.214	5.71545	-6.51112	7.45937e-11	2.30063e-09	Bacteria	Proteobacteria	Gammaproteobacteria	Betaproteobacteriales	Burkholderiaceae	Acidovorax
ASV_35	53.3034	21.5348	3.43659	6.26633	3.69668e-10	1.08313e-08	Bacteria	Proteobacteria	Gammaproteobacteria	Betaproteobacteriales	Burkholderiaceae	Noviherbaspirillum
ASV_201	13.107	-21.3122	3.42808	-6.21695	5.06915e-10	1.41453e-08	Bacteria	Proteobacteria	Gammaproteobacteria	Betaproteobacteriales	Burkholderiaceae	Noviherbaspirillum
ASV_68	22.2839	19.5484	3.20746	6.09466	1.09673e-09	2.90277e-08	Bacteria	Proteobacteria	Alphaproteobacteria	Sphingomonadales	Sphingomonadaceae	Altererythrobacter
ASV_94	19.1689	-23.5774	3.87241	-6.08856	1.13931e-09	2.90277e-08	Bacteria	Proteobacteria	Alphaproteobacteria	Caulobacterales	Caulobacteraceae	Phenylobacterium
ASV_22	54.8755	21.2667	3.58151	5.93791	2.88679e-09	7.04858e-08	Bacteria	Actinobacteria	Actinobacteria	Propionibacteriales	Nocardioidaceae	Nocardioides
ASV_117	18.904	34.6541	5.89788	5.87568	4.21118e-09	9.87101e-08	Bacteria	Proteobacteria	Gammaproteobacteria	Pseudomonadales	Pseudomonadaceae	Pseudomonas
ASV_128	20.6386	-17.0904	2.9355	-5.82198	5.81561e-09	1.31075e-07	Bacteria	Actinobacteria	Actinobacteria	Frankiales	Cryptosporangiaceae	Cryptosporangium
ASV_121	15.0461	-20.7544	3.99212	-5.19883	2.00549e-07	4.35265e-06	Bacteria	Proteobacteria	Gammaproteobacteria	Cellvibrionales	Spongiibacteraceae	BD1-7_clade
ASV_84	32.3467	-28.6362	5.64325	-5.07442	3.88689e-07	8.13471e-06	Bacteria	Proteobacteria	Gammaproteobacteria	Betaproteobacteriales	Burkholderiaceae	Aquabacterium
ASV_81	21.1251	16.2615	3.21707	5.05473	4.30992e-07	8.709e-06	Bacteria	Proteobacteria	Gammaproteobacteria	Betaproteobacteriales	Burkholderiaceae	Ralstonia
ASV_154	11.8067	-17.126	3.50879	-4.88088	1.05615e-06	2.06302e-05	Bacteria	Proteobacteria	Alphaproteobacteria	Caulobacterales	Caulobacteraceae	NA
ASV_155	16.274	-20.091	4.21726	-4.764	1.89795e-06	3.58773e-05	Bacteria	Proteobacteria	Alphaproteobacteria	Rhizobiales	Rhizobiaceae	Shinella
ASV_100	19.2168	-19.8212	4.33175	-4.5758	4.74411e-06	8.68765e-05	Bacteria	Actinobacteria	Actinobacteria	Frankiales	Geodermatophilaceae	Blastococcus
ASV_356	6.50243	-19.0128	4.63074	-4.10577	4.02967e-05	0.000715571	Bacteria	Proteobacteria	Deltaproteobacteria	Bdellovibrionales	Bdellovibrionaceae	Bdellovibrio
ASV_205	12.2379	-16.9689	4.17521	-4.0642	4.81965e-05	0.000830681	Bacteria	Proteobacteria	Alphaproteobacteria	Rhizobiales	Rhizobiaceae	Neorhizobium
ASV_366	6.14873	-19.6285	4.92013	-3.98943	6.6232e-05	0.00110891	Bacteria	Proteobacteria	Alphaproteobacteria	Rhizobiales	Rhizobiales_Incertae_Sedis	NA
ASV_21	60.6866	-9.36136	2.48619	-3.76534	0.000166322	0.00270736	Bacteria	Proteobacteria	Gammaproteobacteria	Betaproteobacteriales	Burkholderiaceae	Massilia
ASV_11	71.6189	6.68345	1.82384	3.66449	0.000247832	0.00392512	Bacteria	Proteobacteria	Alphaproteobacteria	Rhizobiales	Rhizobiaceae	Falsochrobactrum
ASV_18	55.86	8.55481	2.3724	3.60597	0.000310986	0.00479574	Bacteria	Proteobacteria	Gammaproteobacteria	Xanthomonadales	Xanthomonadaceae	Stenotrophomonas
ASV_294	9.20534	-17.7164	4.95408	-3.57612	0.000348738	0.00524001	Bacteria	Proteobacteria	Alphaproteobacteria	Rhizobiales	Rhizobiaceae	Allorhizobium-Neorhizobium-Pararhizobium-Rhizobium
ASV_175	12.9355	-21.6267	6.06174	-3.56773	0.000360081	0.00527519	Bacteria	Proteobacteria	Gammaproteobacteria	Betaproteobacteriales	Burkholderiaceae	Acidovorax
ASV_222	8.65686	26.7494	7.80518	3.42713	0.000609986	0.00871834	Bacteria	Proteobacteria	Gammaproteobacteria	Pseudomonadales	Pseudomonadaceae	Pseudomonas
ASV_28	39.128	-7.62907	2.23636	-3.41138	0.00064636	0.00901826	Bacteria	Proteobacteria	Alphaproteobacteria	Caulobacterales	Caulobacteraceae	NA
ASV_387	6.22811	-19.2599	6.10498	-3.15478	0.00160617	0.0218887	Bacteria	Actinobacteria	Actinobacteria	Micromonosporales	Micromonosporaceae	Micromonospora
ASV_42	36.9743	-8.31993	2.77478	-2.99841	0.00271392	0.0361445	Bacteria	Proteobacteria	Gammaproteobacteria	Steroidobacterales	Steroidobacteraceae	Steroidobacter
ASV_528	4.08914	-25.2785	8.46195	-2.98731	0.00281442	0.03665	Bacteria	Proteobacteria	Deltaproteobacteria	Myxococcales	Blfdi19	NA
ASV_72	22.0487	-7.57506	2.54917	-2.97158	0.00296272	0.0377425	Bacteria	Proteobacteria	Gammaproteobacteria	Betaproteobacteriales	SC-I-84	NA
ASV_281	9.4326	-19.9434	6.75522	-2.95229	0.00315427	0.0393277	Bacteria	Proteobacteria	Alphaproteobacteria	Rhizobiales	Rhizobiaceae	Allorhizobium-Neorhizobium-Pararhizobium-Rhizobium
ASV_43	33.4741	-7.9474	2.71148	-2.93102	0.00337849	0.040404	Bacteria	Gemmatimonadetes	Gemmatimonadetes	Gemmatimonadales	Gemmatimonadaceae	Gemmatimonas
ASV_424	5.30901	-18.8853	6.43355	-2.93544	0.00333073	0.040404	Bacteria	Bacteroidetes	Bacteroidia	Cytophagales	Microscillaceae	Chryseolinea
ASV_486	3.71636	-18.9998	6.51532	-2.91618	0.00354347	0.0415294	Bacteria	Bacteroidetes	Bacteroidia	Cytophagales	Microscillaceae	Chryseolinea
