## Supplementary material for "Defense hormones modulate root microbiome diversity and composition in tomato": Table S12

### Sheet: Sheet1
Table S12. Full differential abundance results for NahG.
	baseMean	log2FoldChange	lfcSE	stat	pvalue	padj	Kingdom	Phylum	Class	Order	Family	Genus
ASV_152	12.9561	-36.7282	2.5805	-14.233	5.72083e-46	2.65447e-43	Bacteria	Proteobacteria	Alphaproteobacteria	Sphingomonadales	Sphingomonadaceae	Sphingomonas
ASV_71	22.8465	-41.5668	3.25591	-12.7666	2.51976e-37	5.84583e-35	Bacteria	Actinobacteria	Actinobacteria	Frankiales	Geodermatophilaceae	Blastococcus
ASV_115	21.1388	-39.4097	3.31389	-11.8923	1.29827e-32	2.00799e-30	Bacteria	Gemmatimonadetes	Gemmatimonadetes	Gemmatimonadales	Gemmatimonadaceae	NA
ASV_20	54.5312	24.1101	2.04363	11.7977	4.01316e-32	4.65527e-30	Bacteria	Actinobacteria	Actinobacteria	Propionibacteriales	Propionibacteriaceae	Cutibacterium
ASV_24	43.5455	24.3811	2.13403	11.4249	3.13956e-30	2.91351e-28	Bacteria	Proteobacteria	Gammaproteobacteria	Betaproteobacteriales	Burkholderiaceae	Curvibacter
ASV_106	18.1417	-33.2666	3.0946	-10.7499	5.93343e-27	4.58852e-25	Bacteria	Actinobacteria	Actinobacteria	Kineosporiales	Kineosporiaceae	Kineosporia
ASV_7	111.503	21.5934	2.04938	10.5366	5.85996e-26	3.88432e-24	Bacteria	Proteobacteria	Gammaproteobacteria	Betaproteobacteriales	Burkholderiaceae	Limnobacter
ASV_156	14.7995	-41.3786	4.09489	-10.1049	5.25268e-24	3.04656e-22	Bacteria	Proteobacteria	Gammaproteobacteria	Cellvibrionales	Spongiibacteraceae	BD1-7_clade
ASV_47	33.8249	-20.352	2.03927	-9.98004	1.86396e-23	9.60977e-22	Bacteria	Proteobacteria	Alphaproteobacteria	Caulobacterales	Caulobacteraceae	Asticcacaulis
ASV_1	456.566	12.087	1.24302	9.72386	2.38554e-22	1.10689e-20	Bacteria	Proteobacteria	Gammaproteobacteria	Betaproteobacteriales	Burkholderiaceae	Delftia
ASV_130	15.2998	-35.6447	3.73755	-9.53693	1.47126e-21	6.20605e-20	Bacteria	Actinobacteria	Actinobacteria	Frankiales	Geodermatophilaceae	Blastococcus
ASV_177	11.5004	-34.566	3.64257	-9.48946	2.32225e-21	8.97937e-20	Bacteria	Proteobacteria	Alphaproteobacteria	Rhizobiales	Devosiaceae	Devosia
ASV_2	427.491	12.0424	1.2992	9.26913	1.87679e-20	6.69869e-19	Bacteria	Firmicutes	Bacilli	Bacillales	Bacillaceae	Anaerobacillus
ASV_15	64.0032	-26.4953	2.9888	-8.86487	7.65962e-19	2.53862e-17	Bacteria	Proteobacteria	Gammaproteobacteria	Betaproteobacteriales	Burkholderiaceae	Rhizobacter
ASV_36	28.5191	-22.8217	2.58112	-8.84179	9.41993e-19	2.9139e-17	Bacteria	Proteobacteria	Gammaproteobacteria	Cellvibrionales	Cellvibrionaceae	Cellvibrio
ASV_165	11.7611	-24.335	2.77424	-8.77177	1.75878e-18	5.10045e-17	Bacteria	Proteobacteria	Alphaproteobacteria	Sphingomonadales	Sphingomonadaceae	Sphingomonas
ASV_82	18.0978	-20.4455	2.42575	-8.42852	3.50063e-17	9.55466e-16	Bacteria	Proteobacteria	Gammaproteobacteria	Xanthomonadales	Xanthomonadaceae	Lysobacter
ASV_29	39.8691	-24.7697	2.94127	-8.42144	3.71869e-17	9.58596e-16	Bacteria	Proteobacteria	Alphaproteobacteria	Rhizobiales	Xanthobacteraceae	Bradyrhizobium
ASV_129	15.6325	-21.6607	2.62288	-8.25838	1.47657e-16	3.60595e-15	Bacteria	Proteobacteria	Alphaproteobacteria	Sphingomonadales	Sphingomonadaceae	Sphingomonas
ASV_83	20.6401	-25.462	3.10743	-8.19391	2.52873e-16	5.86664e-15	Bacteria	Proteobacteria	Gammaproteobacteria	Cellvibrionales	Spongiibacteraceae	BD1-7_clade
ASV_159	14.2351	-35.3605	4.35494	-8.11963	4.67598e-16	1.03317e-14	Bacteria	Proteobacteria	Gammaproteobacteria	Pseudomonadales	Pseudomonadaceae	Pseudomonas
ASV_62	32.4702	-22.2791	2.79568	-7.96912	1.59804e-15	3.37042e-14	Bacteria	Proteobacteria	Gammaproteobacteria	Betaproteobacteriales	Burkholderiaceae	Rhizobacter
ASV_50	36.2996	-20.8756	2.65309	-7.86839	3.5923e-15	7.24708e-14	Bacteria	Proteobacteria	Gammaproteobacteria	Betaproteobacteriales	Burkholderiaceae	Aquabacterium
ASV_81	21.1251	21.9667	2.89206	7.59553	3.06544e-14	5.92652e-13	Bacteria	Proteobacteria	Gammaproteobacteria	Betaproteobacteriales	Burkholderiaceae	Ralstonia
ASV_85	20.8781	-22.0937	2.91452	-7.58057	3.44051e-14	6.38558e-13	Bacteria	Verrucomicrobia	Verrucomicrobiae	Pedosphaerales	Pedosphaeraceae	NA
ASV_133	12.8678	-21.2147	2.84153	-7.46594	8.27048e-14	1.47596e-12	Bacteria	Actinobacteria	Actinobacteria	Propionibacteriales	Nocardioidaceae	Nocardioides
ASV_64	50.9878	-21.9528	2.99797	-7.32256	2.43284e-13	4.18087e-12	Bacteria	Actinobacteria	Actinobacteria	Pseudonocardiales	Pseudonocardiaceae	Lechevalieria
ASV_90	18.2048	-21.6067	3.02223	-7.14928	8.72336e-13	1.39574e-11	Bacteria	Actinobacteria	Actinobacteria	Propionibacteriales	Nocardioidaceae	Nocardioides
ASV_118	21.0115	-38.3532	5.36236	-7.15231	8.53313e-13	1.39574e-11	Bacteria	Proteobacteria	Gammaproteobacteria	Betaproteobacteriales	Burkholderiaceae	Acidovorax
ASV_94	19.1689	-25.4718	3.64559	-6.98704	2.80751e-12	4.34228e-11	Bacteria	Proteobacteria	Alphaproteobacteria	Caulobacterales	Caulobacteraceae	Phenylobacterium
ASV_289	7.48139	-28.8068	4.20587	-6.8492	7.42666e-12	1.1116e-10	Bacteria	Entotheonellaeota	Entotheonellia	Entotheonellales	Entotheonellaceae	NA
ASV_56	35.8004	-23.1168	3.40729	-6.78452	1.16476e-11	1.68891e-10	Bacteria	Proteobacteria	Gammaproteobacteria	Betaproteobacteriales	Burkholderiaceae	Duganella
ASV_89	22.6837	-19.4508	2.92917	-6.64038	3.12872e-11	4.39918e-10	Bacteria	Actinobacteria	Actinobacteria	Micromonosporales	Micromonosporaceae	Couchioplanes
ASV_41	41.4246	-20.3359	3.07622	-6.6107	3.82504e-11	5.22006e-10	Bacteria	Proteobacteria	Gammaproteobacteria	Betaproteobacteriales	Burkholderiaceae	Achromobacter
ASV_68	22.2839	-19.7799	3.02798	-6.53237	6.47359e-11	8.58213e-10	Bacteria	Proteobacteria	Alphaproteobacteria	Sphingomonadales	Sphingomonadaceae	Altererythrobacter
ASV_201	13.107	-20.8077	3.23551	-6.43106	1.26721e-10	1.6333e-09	Bacteria	Proteobacteria	Gammaproteobacteria	Betaproteobacteriales	Burkholderiaceae	Noviherbaspirillum
ASV_101	17.3654	-37.3425	5.96888	-6.25619	3.94491e-10	4.94713e-09	Bacteria	Proteobacteria	Gammaproteobacteria	Betaproteobacteriales	Burkholderiaceae	Achromobacter
ASV_124	16.1728	-20.944	3.44468	-6.0801	1.20107e-09	1.46657e-08	Bacteria	Proteobacteria	Deltaproteobacteria	Myxococcales	BIrii41	NA
ASV_385	5.96949	-20.7003	3.49476	-5.92323	3.15679e-09	3.75577e-08	Bacteria	Actinobacteria	Actinobacteria	Micrococcales	Microbacteriaceae	Galbitalea
ASV_22	54.8755	19.5819	3.33917	5.86429	4.51056e-09	5.23225e-08	Bacteria	Actinobacteria	Actinobacteria	Propionibacteriales	Nocardioidaceae	Nocardioides
ASV_154	11.8067	-18.9342	3.29406	-5.74798	9.03179e-09	1.02213e-07	Bacteria	Proteobacteria	Alphaproteobacteria	Caulobacterales	Caulobacteraceae	NA
ASV_427	5.08915	-30.6597	5.42434	-5.65225	1.58359e-08	1.74949e-07	Bacteria	Actinobacteria	Actinobacteria	Pseudonocardiales	Pseudonocardiaceae	Umezawaea
ASV_11	71.6189	9.19711	1.64354	5.59592	2.19455e-08	2.36807e-07	Bacteria	Proteobacteria	Alphaproteobacteria	Rhizobiales	Rhizobiaceae	Falsochrobactrum
ASV_100	19.2168	-20.8524	4.07218	-5.12069	3.04423e-07	3.21028e-06	Bacteria	Actinobacteria	Actinobacteria	Frankiales	Geodermatophilaceae	Blastococcus
ASV_105	16.762	-16.4513	3.23368	-5.08748	3.62848e-07	3.74137e-06	Bacteria	Proteobacteria	Alphaproteobacteria	Reyranellales	Reyranellaceae	Reyranella
ASV_111	16.4964	-21.5364	4.39796	-4.89692	9.73509e-07	9.81975e-06	Bacteria	Actinobacteria	Actinobacteria	Micromonosporales	Micromonosporaceae	Actinoplanes
ASV_205	12.2379	-19.1742	3.92075	-4.89043	1.00614e-06	9.93293e-06	Bacteria	Proteobacteria	Alphaproteobacteria	Rhizobiales	Rhizobiaceae	Neorhizobium
ASV_356	6.50243	-21.0689	4.34457	-4.84948	1.23783e-06	1.19657e-05	Bacteria	Proteobacteria	Deltaproteobacteria	Bdellovibrionales	Bdellovibrionaceae	Bdellovibrio
ASV_88	13.7982	-22.037	4.87021	-4.52485	6.04384e-06	5.72314e-05	Bacteria	Proteobacteria	Gammaproteobacteria	Betaproteobacteriales	Burkholderiaceae	Limnobacter
ASV_210	10.4222	-19.1385	4.38217	-4.36735	1.25762e-05	0.000116707	Bacteria	Proteobacteria	Gammaproteobacteria	Betaproteobacteriales	Burkholderiaceae	Burkholderia-Caballeronia-Paraburkholderia
ASV_294	9.20534	-20.1244	4.64199	-4.33529	1.45568e-05	0.000132439	Bacteria	Proteobacteria	Alphaproteobacteria	Rhizobiales	Rhizobiaceae	Allorhizobium-Neorhizobium-Pararhizobium-Rhizobium
ASV_297	6.96969	-30.439	7.03648	-4.32588	1.51924e-05	0.000135563	Bacteria	Proteobacteria	Alphaproteobacteria	Rhizobiales	Xanthobacteraceae	Bradyrhizobium
ASV_366	6.14873	-19.4679	4.62397	-4.21022	2.55118e-05	0.000223348	Bacteria	Proteobacteria	Alphaproteobacteria	Rhizobiales	Rhizobiales_Incertae_Sedis	NA
ASV_19	58.0031	-9.47045	2.25797	-4.19422	2.73807e-05	0.000235271	Bacteria	Proteobacteria	Gammaproteobacteria	Betaproteobacteriales	Burkholderiaceae	Pelomonas
ASV_26	54.2171	-9.33002	2.25867	-4.13076	3.61569e-05	0.000305033	Bacteria	Proteobacteria	Gammaproteobacteria	Betaproteobacteriales	Burkholderiaceae	Variovorax
ASV_28	39.128	-8.32861	2.13203	-3.90643	9.36704e-05	0.00076251	Bacteria	Proteobacteria	Alphaproteobacteria	Caulobacterales	Caulobacteraceae	NA
ASV_32	40.4927	-8.95009	2.29104	-3.90657	9.36164e-05	0.00076251	Bacteria	Proteobacteria	Gammaproteobacteria	Betaproteobacteriales	Burkholderiaceae	Ramlibacter
ASV_175	12.9355	-21.8409	5.68593	-3.84122	0.000122424	0.000979392	Bacteria	Proteobacteria	Gammaproteobacteria	Betaproteobacteriales	Burkholderiaceae	Acidovorax
ASV_222	8.65686	27.9643	7.28997	3.836	0.000125054	0.000983479	Bacteria	Proteobacteria	Gammaproteobacteria	Pseudomonadales	Pseudomonadaceae	Pseudomonas
ASV_61	33.5195	-8.48085	2.22785	-3.80674	0.000140811	0.00108893	Bacteria	Proteobacteria	Alphaproteobacteria	Sphingomonadales	Sphingomonadaceae	Sphingobium
ASV_309	6.97324	-27.0824	7.25044	-3.73528	0.000187508	0.00142629	Bacteria	Actinobacteria	Actinobacteria	Micromonosporales	Micromonosporaceae	Actinoplanes
ASV_52	26.122	-7.73728	2.07749	-3.72435	0.000195822	0.00146551	Bacteria	Actinobacteria	Actinobacteria	Micrococcales	Cellulomonadaceae	Cellulomonas
ASV_203	11.1594	-20.8342	5.69423	-3.65882	0.000253384	0.00186619	Bacteria	Proteobacteria	Gammaproteobacteria	Betaproteobacteriales	Burkholderiaceae	Aquabacterium
ASV_401	5.51856	-20.4966	5.64507	-3.63088	0.000282459	0.00204783	Bacteria	Proteobacteria	Alphaproteobacteria	Rhizobiales	Xanthobacteraceae	NA
ASV_227	11.8859	21.5873	5.98082	3.60942	0.000306879	0.00219064	Bacteria	Proteobacteria	Alphaproteobacteria	Rhizobiales	Rhizobiaceae	Allorhizobium-Neorhizobium-Pararhizobium-Rhizobium
ASV_54	30.688	-8.62548	2.42417	-3.55811	0.000373527	0.00259253	Bacteria	Proteobacteria	Gammaproteobacteria	Steroidobacterales	Steroidobacteraceae	Steroidobacter
ASV_387	6.22811	-20.3671	5.72507	-3.55753	0.000374352	0.00259253	Bacteria	Actinobacteria	Actinobacteria	Micromonosporales	Micromonosporaceae	Micromonospora
ASV_46	34.8815	-8.97341	2.54291	-3.5288	0.000417444	0.00284844	Bacteria	Proteobacteria	Alphaproteobacteria	Rhizobiales	Xanthobacteraceae	Rhodoplanes
ASV_37	33.8804	8.76125	2.56175	3.42002	0.000626159	0.0042107	Bacteria	Firmicutes	Bacilli	Bacillales	Bacillaceae	Anaerobacillus
ASV_72	22.0487	-8.24257	2.41979	-3.40631	0.000658476	0.00436476	Bacteria	Proteobacteria	Gammaproteobacteria	Betaproteobacteriales	SC-I-84	NA
ASV_42	36.9743	-8.87485	2.6284	-3.37653	0.000734075	0.00479733	Bacteria	Proteobacteria	Gammaproteobacteria	Steroidobacterales	Steroidobacteraceae	Steroidobacter
ASV_18	55.86	7.3203	2.18296	3.35338	0.000798318	0.00514472	Bacteria	Proteobacteria	Gammaproteobacteria	Xanthomonadales	Xanthomonadaceae	Stenotrophomonas
ASV_424	5.30901	-19.6954	6.03105	-3.26566	0.00109208	0.00694144	Bacteria	Bacteroidetes	Bacteroidia	Cytophagales	Microscillaceae	Chryseolinea
ASV_43	33.4741	-8.37632	2.56996	-3.25932	0.00111681	0.00700267	Bacteria	Gemmatimonadetes	Gemmatimonadetes	Gemmatimonadales	Gemmatimonadaceae	Gemmatimonas
ASV_8	139.321	-3.38102	1.04717	-3.22871	0.00124348	0.007693	Bacteria	Proteobacteria	Gammaproteobacteria	Betaproteobacteriales	Burkholderiaceae	Ramlibacter
ASV_135	15.6579	-7.39476	2.29692	-3.21943	0.00128447	0.00784202	Bacteria	Proteobacteria	Alphaproteobacteria	Sphingomonadales	Sphingomonadaceae	NA
ASV_53	31.3694	-7.86175	2.45561	-3.20155	0.00136691	0.00813137	Bacteria	Proteobacteria	Alphaproteobacteria	Caulobacterales	Caulobacteraceae	Phenylobacterium
ASV_107	19.1749	-7.86638	2.4558	-3.20319	0.00135914	0.00813137	Bacteria	Proteobacteria	Alphaproteobacteria	Rhizobiales	Rhizobiaceae	NA
ASV_93	18.1806	-7.33124	2.30815	-3.17624	0.00149199	0.00876309	Bacteria	Actinobacteria	Actinobacteria	Micromonosporales	Micromonosporaceae	NA
ASV_76	19.4787	-7.2792	2.31899	-3.13895	0.00169553	0.00971266	Bacteria	Actinobacteria	Actinobacteria	Propionibacteriales	Nocardioidaceae	Nocardioides
ASV_108	19.2499	-8.03774	2.55898	-3.14099	0.00168379	0.00971266	Bacteria	Proteobacteria	Alphaproteobacteria	Sphingomonadales	Sphingomonadaceae	Sphingomonas
ASV_51	31.0603	-8.31121	2.65597	-3.12926	0.00175248	0.00991646	Bacteria	Proteobacteria	Gammaproteobacteria	Betaproteobacteriales	Burkholderiaceae	Ramlibacter
ASV_86	21.4966	-7.77142	2.507	-3.09989	0.00193595	0.0108226	Bacteria	Proteobacteria	Alphaproteobacteria	Reyranellales	Reyranellaceae	Reyranella
ASV_57	26.2995	-7.53771	2.4728	-3.04825	0.00230181	0.0127148	Bacteria	Proteobacteria	Gammaproteobacteria	Betaproteobacteriales	Burkholderiaceae	Ramlibacter
ASV_255	7.23009	-31.8973	10.5218	-3.03155	0.00243301	0.0132814	Bacteria	Proteobacteria	Alphaproteobacteria	Rhizobiales	Xanthobacteraceae	Pseudolabrys
ASV_221	9.07344	-19.6218	6.52258	-3.00828	0.00262727	0.014175	Bacteria	Proteobacteria	Alphaproteobacteria	Rhizobiales	Devosiaceae	Devosia
ASV_113	16.7559	-7.14654	2.38659	-2.99445	0.00274938	0.0146634	Bacteria	Proteobacteria	Alphaproteobacteria	Caulobacterales	Caulobacteraceae	NA
ASV_99	18.4522	-7.58478	2.54264	-2.98303	0.00285409	0.0150488	Bacteria	Proteobacteria	Alphaproteobacteria	Sphingomonadales	Sphingomonadaceae	Sphingomonas
ASV_134	15.7981	-7.85043	2.63716	-2.97685	0.00291227	0.0151831	Bacteria	Nitrospirae	Nitrospira	Nitrospirales	Nitrospiraceae	Nitrospira
ASV_44	32.6758	-8.05972	2.73442	-2.94751	0.00320348	0.0163911	Bacteria	Actinobacteria	Actinobacteria	Frankiales	Geodermatophilaceae	Blastococcus
ASV_144	16.0508	-7.50699	2.54782	-2.94643	0.00321464	0.0163911	Bacteria	Proteobacteria	Alphaproteobacteria	Rhizobiales	Beijerinckiaceae	Microvirga
ASV_188	8.84764	-21.1263	7.18671	-2.93964	0.00328594	0.0165726	Bacteria	Proteobacteria	Alphaproteobacteria	Sphingomonadales	Sphingomonadaceae	Sphingomonas
ASV_98	19.4193	-7.63964	2.62511	-2.91021	0.00361185	0.0180204	Bacteria	Proteobacteria	Gammaproteobacteria	Xanthomonadales	Xanthomonadaceae	Lysobacter
ASV_45	26.1265	7.5933	2.65362	2.86148	0.00421662	0.020814	Bacteria	Proteobacteria	Gammaproteobacteria	Enterobacteriales	Enterobacteriaceae	Escherichia/Shigella
ASV_112	16.0112	-7.30199	2.55694	-2.85576	0.00429343	0.02097	Bacteria	Proteobacteria	Gammaproteobacteria	Betaproteobacteriales	Burkholderiaceae	Caenimonas
ASV_116	16.2864	-7.38072	2.59006	-2.84963	0.00437702	0.0211556	Bacteria	Actinobacteria	Actinobacteria	Micrococcales	Microbacteriaceae	Agromyces
ASV_109	18.4887	-7.3147	2.57845	-2.83686	0.00455595	0.0214135	Bacteria	Proteobacteria	Gammaproteobacteria	Betaproteobacteriales	SC-I-84	NA
ASV_125	16.8225	-7.59799	2.67916	-2.83596	0.00456884	0.0214135	Bacteria	Actinobacteria	Thermoleophilia	Gaiellales	Gaiellaceae	Gaiella
ASV_137	15.9703	-8.06857	2.84278	-2.83827	0.00453594	0.0214135	Bacteria	Proteobacteria	Gammaproteobacteria	Betaproteobacteriales	Burkholderiaceae	Ramlibacter
ASV_148	15.2831	-7.48612	2.64816	-2.82691	0.00469995	0.0218078	Bacteria	Acidobacteria	Blastocatellia_(Subgroup_4)	Pyrinomonadales	Pyrinomonadaceae	RB41
ASV_126	15.0381	-7.04202	2.50671	-2.80927	0.00496547	0.0228117	Bacteria	Proteobacteria	Deltaproteobacteria	Myxococcales	Haliangiaceae	Haliangium
ASV_132	15.6257	-7.22797	2.58986	-2.79087	0.00525662	0.0239125	Bacteria	Proteobacteria	Alphaproteobacteria	Sphingomonadales	Sphingomonadaceae	Sphingomonas
ASV_136	14.6526	-7.02635	2.52723	-2.78025	0.00543166	0.0244688	Bacteria	Actinobacteria	Actinobacteria	Micrococcales	Micrococcaceae	Pseudarthrobacter
ASV_25	52.7817	-5.06663	1.84254	-2.74981	0.00596303	0.026382	Bacteria	Proteobacteria	Alphaproteobacteria	Rhizobiales	Xanthobacteraceae	Pseudolabrys
ASV_131	19.1075	-7.34979	2.67321	-2.74942	0.00597006	0.026382	Bacteria	Proteobacteria	Gammaproteobacteria	Betaproteobacteriales	Burkholderiaceae	Ramlibacter
ASV_74	23.7508	-7.29422	2.65678	-2.74551	0.00604163	0.0264464	Bacteria	Proteobacteria	Alphaproteobacteria	Caulobacterales	Caulobacteraceae	Caulobacter
ASV_92	15.7391	-6.54645	2.41373	-2.71217	0.00668434	0.0289863	Bacteria	Actinobacteria	Actinobacteria	Frankiales	Frankiaceae	Jatrophihabitans
ASV_158	13.7193	-7.13289	2.66822	-2.67328	0.0075113	0.0322708	Bacteria	Gemmatimonadetes	Gemmatimonadetes	Gemmatimonadales	Gemmatimonadaceae	Gemmatimonas
ASV_281	9.4326	-16.9831	6.36294	-2.66907	0.0076061	0.0323782	Bacteria	Proteobacteria	Alphaproteobacteria	Rhizobiales	Rhizobiaceae	Allorhizobium-Neorhizobium-Pararhizobium-Rhizobium
ASV_49	30.3993	-8.6426	3.24387	-2.66428	0.00771525	0.0325381	Bacteria	Proteobacteria	Gammaproteobacteria	Betaproteobacteriales	Burkholderiaceae	Pseudoduganella
ASV_234	4.78202	-24.0145	9.02358	-2.6613	0.0077839	0.0325381	Bacteria	Proteobacteria	Alphaproteobacteria	Rhizobiales	Rhizobiaceae	NA
ASV_208	10.8176	-6.8587	2.58408	-2.65421	0.00794936	0.032933	Bacteria	Proteobacteria	Alphaproteobacteria	Tistrellales	Geminicoccaceae	Candidatus_Alysiosphaera
ASV_96	19.2548	-7.02671	2.65049	-2.6511	0.00802305	0.0329442	Bacteria	Proteobacteria	Alphaproteobacteria	Caulobacterales	Caulobacteraceae	Caulobacter
ASV_233	10.2384	-7.15171	2.70218	-2.64665	0.00812936	0.0330879	Bacteria	Proteobacteria	Alphaproteobacteria	Dongiales	Dongiaceae	Dongia
ASV_174	13.5135	-7.30126	2.76573	-2.63991	0.00829286	0.0334599	Bacteria	Proteobacteria	Alphaproteobacteria	Rhizobiales	Xanthobacteraceae	NA
ASV_184	11.5789	22.8642	8.73161	2.61855	0.00883049	0.035322	Bacteria	Firmicutes	Bacilli	Bacillales	Staphylococcaceae	Staphylococcus
ASV_75	22.0617	-8.00319	3.06048	-2.61501	0.00892237	0.0353844	Bacteria	Proteobacteria	Alphaproteobacteria	Micropepsales	Micropepsaceae	NA
ASV_145	14.6102	-7.47421	2.92168	-2.55819	0.0105219	0.0413742	Bacteria	Actinobacteria	Actinobacteria	Micromonosporales	Micromonosporaceae	NA
ASV_97	19.4797	-7.78429	3.05203	-2.55053	0.0107559	0.0419388	Bacteria	Actinobacteria	Thermoleophilia	Solirubrobacterales	Solirubrobacteraceae	Solirubrobacter
ASV_193	12.9121	-7.28342	2.86081	-2.54593	0.0108987	0.0420313	Bacteria	Proteobacteria	Gammaproteobacteria	Betaproteobacteriales	Nitrosomonadaceae	Nitrosospira
ASV_194	10.7665	-6.97746	2.74277	-2.54395	0.0109608	0.0420313	Bacteria	Proteobacteria	Deltaproteobacteria	Myxococcales	Haliangiaceae	Haliangium
ASV_27	45.7832	-3.70605	1.46313	-2.53295	0.0113106	0.0430174	Bacteria	Proteobacteria	Alphaproteobacteria	Rhizobiales	Rhizobiaceae	Allorhizobium-Neorhizobium-Pararhizobium-Rhizobium
ASV_433	6.31929	-17.8596	7.19331	-2.48281	0.0130352	0.0491734	Bacteria	Proteobacteria	Gammaproteobacteria	Betaproteobacteriales	Burkholderiaceae	Cupriavidus
