## Supplementary material for "Defense hormones modulate root microbiome diversity and composition in tomato": Table S13

### Sheet: Sheet1
Table S13. Full differential abundance results for MM.
	baseMean	log2FoldChange	lfcSE	stat	pvalue	padj	Kingdom	Phylum	Class	Order	Family	Genus
ASV_152	12.9561	-36.6228	2.72541	-13.4375	3.64341e-41	1.50108e-38	Bacteria	Proteobacteria	Alphaproteobacteria	Sphingomonadales	Sphingomonadaceae	Sphingomonas
ASV_7	111.503	22.5654	2.23104	10.1143	4.77439e-24	9.83523e-22	Bacteria	Proteobacteria	Gammaproteobacteria	Betaproteobacteriales	Burkholderiaceae	Limnobacter
ASV_103	17.3796	-38.8056	3.96574	-9.78522	1.30313e-22	1.78963e-20	Bacteria	Chloroflexi	Chloroflexia	Chloroflexales	Roseiflexaceae	NA
ASV_20	54.5312	21.6016	2.23033	9.68538	3.47909e-22	3.58347e-20	Bacteria	Actinobacteria	Actinobacteria	Propionibacteriales	Propionibacteriaceae	Cutibacterium
ASV_156	14.7995	-41.7601	4.35587	-9.58709	9.06068e-22	7.466e-20	Bacteria	Proteobacteria	Gammaproteobacteria	Cellvibrionales	Spongiibacteraceae	BD1-7_clade
ASV_24	43.5455	21.5085	2.32553	9.24885	2.26917e-20	1.33557e-18	Bacteria	Proteobacteria	Gammaproteobacteria	Betaproteobacteriales	Burkholderiaceae	Curvibacter
ASV_34	40.595	36.2513	3.9161	9.25699	2.10269e-20	1.33557e-18	Bacteria	Proteobacteria	Gammaproteobacteria	Betaproteobacteriales	Burkholderiaceae	Variovorax
ASV_130	15.2998	-35.7858	3.97209	-9.0093	2.07367e-19	1.06794e-17	Bacteria	Actinobacteria	Actinobacteria	Frankiales	Geodermatophilaceae	Blastococcus
ASV_1	456.566	11.6112	1.40141	8.2854	1.17713e-16	5.38863e-15	Bacteria	Proteobacteria	Gammaproteobacteria	Betaproteobacteriales	Burkholderiaceae	Delftia
ASV_33	42.2996	-23.8196	3.06873	-7.76205	8.3569e-15	3.44304e-13	Bacteria	Proteobacteria	Gammaproteobacteria	Betaproteobacteriales	Burkholderiaceae	Pseudoduganella
ASV_2	427.491	10.6187	1.45879	7.27909	3.36077e-13	1.25876e-11	Bacteria	Firmicutes	Bacilli	Bacillales	Bacillaceae	Anaerobacillus
ASV_324	9.34859	-31.3458	4.48375	-6.99097	2.72996e-12	9.37286e-11	Bacteria	Actinobacteria	Actinobacteria	Micromonosporales	Micromonosporaceae	Actinoplanes
ASV_289	7.48139	-29.5801	4.47383	-6.6118	3.79662e-11	1.20324e-09	Bacteria	Entotheonellaeota	Entotheonellia	Entotheonellales	Entotheonellaceae	NA
ASV_81	21.1251	20.112	3.1181	6.45008	1.11792e-10	3.2637e-09	Bacteria	Proteobacteria	Gammaproteobacteria	Betaproteobacteriales	Burkholderiaceae	Ralstonia
ASV_89	22.6837	-19.9661	3.09993	-6.44083	1.18824e-10	3.2637e-09	Bacteria	Actinobacteria	Actinobacteria	Micromonosporales	Micromonosporaceae	Couchioplanes
ASV_10	97.1328	21.8271	3.53787	6.16956	6.84821e-10	1.76341e-08	Bacteria	Proteobacteria	Gammaproteobacteria	Betaproteobacteriales	Methylophilaceae	Methylophilus
ASV_201	13.107	-20.3435	3.43409	-5.924	3.14211e-09	7.615e-08	Bacteria	Proteobacteria	Gammaproteobacteria	Betaproteobacteriales	Burkholderiaceae	Noviherbaspirillum
ASV_22	54.8755	21.1027	3.57988	5.89481	3.7512e-09	8.58608e-08	Bacteria	Actinobacteria	Actinobacteria	Propionibacteriales	Nocardioidaceae	Nocardioides
ASV_101	17.3654	-37.1149	6.36909	-5.82734	5.63177e-09	1.22121e-07	Bacteria	Proteobacteria	Gammaproteobacteria	Betaproteobacteriales	Burkholderiaceae	Achromobacter
ASV_117	18.904	33.3629	5.89979	5.65492	1.55915e-08	3.21186e-07	Bacteria	Proteobacteria	Gammaproteobacteria	Pseudomonadales	Pseudomonadaceae	Pseudomonas
ASV_11	71.6189	8.68571	1.81236	4.79249	1.64724e-06	3.23174e-05	Bacteria	Proteobacteria	Alphaproteobacteria	Rhizobiales	Rhizobiaceae	Falsochrobactrum
ASV_111	16.4964	-22.3331	4.68027	-4.77174	1.82639e-06	3.42033e-05	Bacteria	Actinobacteria	Actinobacteria	Micromonosporales	Micromonosporaceae	Actinoplanes
ASV_155	16.274	-19.8106	4.2256	-4.68825	2.75554e-06	4.93602e-05	Bacteria	Proteobacteria	Alphaproteobacteria	Rhizobiales	Rhizobiaceae	Shinella
ASV_294	9.20534	-21.5965	4.94005	-4.37171	1.23276e-05	0.000211623	Bacteria	Proteobacteria	Alphaproteobacteria	Rhizobiales	Rhizobiaceae	Allorhizobium-Neorhizobium-Pararhizobium-Rhizobium
ASV_366	6.14873	-20.4957	4.92086	-4.16507	3.11259e-05	0.000512956	Bacteria	Proteobacteria	Alphaproteobacteria	Rhizobiales	Rhizobiales_Incertae_Sedis	NA
ASV_88	13.7982	-20.4965	5.19164	-3.94798	7.8814e-05	0.0012489	Bacteria	Proteobacteria	Gammaproteobacteria	Betaproteobacteriales	Burkholderiaceae	Limnobacter
ASV_309	6.97324	-27.5217	7.73866	-3.55639	0.000375987	0.00553958	Bacteria	Actinobacteria	Actinobacteria	Micromonosporales	Micromonosporaceae	Actinoplanes
ASV_401	5.51856	-21.3993	6.01771	-3.55605	0.000376477	0.00553958	Bacteria	Proteobacteria	Alphaproteobacteria	Rhizobiales	Xanthobacteraceae	NA
ASV_175	12.9355	-21.1813	6.06444	-3.49269	0.000478174	0.00679336	Bacteria	Proteobacteria	Gammaproteobacteria	Betaproteobacteriales	Burkholderiaceae	Acidovorax
ASV_69	25.3186	-8.24848	2.38504	-3.45843	0.000543334	0.00727223	Bacteria	Proteobacteria	Alphaproteobacteria	Sphingomonadales	Sphingomonadaceae	Sphingomonas
ASV_173	6.87502	-26.8173	7.75846	-3.45653	0.000547183	0.00727223	Bacteria	Bacteroidetes	Bacteroidia	Flavobacteriales	Flavobacteriaceae	Flavobacterium
ASV_46	34.8815	-9.22936	2.68208	-3.44111	0.000579323	0.00745879	Bacteria	Proteobacteria	Alphaproteobacteria	Rhizobiales	Xanthobacteraceae	Rhodoplanes
ASV_53	31.3694	-8.5922	2.58689	-3.32144	0.000895545	0.0111807	Bacteria	Proteobacteria	Alphaproteobacteria	Caulobacterales	Caulobacteraceae	Phenylobacterium
ASV_31	41.551	-6.92285	2.09494	-3.30455	0.000951284	0.0115273	Bacteria	Proteobacteria	Gammaproteobacteria	Xanthomonadales	Xanthomonadaceae	Lysobacter
ASV_203	11.1594	-19.6566	6.07683	-3.23468	0.00121781	0.0143353	Bacteria	Proteobacteria	Gammaproteobacteria	Betaproteobacteriales	Burkholderiaceae	Aquabacterium
ASV_37	33.8804	8.6962	2.77394	3.13496	0.00171875	0.0196701	Bacteria	Firmicutes	Bacilli	Bacillales	Bacillaceae	Anaerobacillus
ASV_314	6.39593	-20.8433	6.74386	-3.09071	0.0019968	0.0222346	Bacteria	Bacteroidetes	Bacteroidia	Cytophagales	Microscillaceae	Ohtaekwangia
ASV_424	5.30901	-19.6925	6.43502	-3.06021	0.00221185	0.0239811	Bacteria	Bacteroidetes	Bacteroidia	Cytophagales	Microscillaceae	Chryseolinea
ASV_18	55.86	7.21431	2.37386	3.03907	0.00237313	0.02507	Bacteria	Proteobacteria	Gammaproteobacteria	Xanthomonadales	Xanthomonadaceae	Stenotrophomonas
ASV_86	21.4966	-7.92247	2.64384	-2.99658	0.0027303	0.0281221	Bacteria	Proteobacteria	Alphaproteobacteria	Reyranellales	Reyranellaceae	Reyranella
ASV_113	16.7559	-7.4097	2.51338	-2.94811	0.00319728	0.0321288	Bacteria	Proteobacteria	Alphaproteobacteria	Caulobacterales	Caulobacteraceae	NA
ASV_428	5.78307	-28.7835	9.97793	-2.88471	0.0039177	0.0384308	Bacteria	Proteobacteria	Alphaproteobacteria	Rhizobiales	Beijerinckiaceae	Bosea
ASV_51	31.0603	-8.0478	2.80566	-2.86841	0.00412534	0.0395265	Bacteria	Proteobacteria	Gammaproteobacteria	Betaproteobacteriales	Burkholderiaceae	Ramlibacter
ASV_87	22.7144	-7.44331	2.62106	-2.8398	0.00451413	0.0422686	Bacteria	Gemmatimonadetes	Gemmatimonadetes	Gemmatimonadales	Gemmatimonadaceae	NA
ASV_104	22.4312	-20.9444	7.51746	-2.7861	0.00533467	0.0488418	Bacteria	Proteobacteria	Gammaproteobacteria	Betaproteobacteriales	Burkholderiaceae	Duganella
