## Supplementary material for "Defense hormones modulate root microbiome diversity and composition in tomato": Table S14

### Sheet: Sheet1
Table S14. Full differential abundance results for Nr.
	baseMean	log2FoldChange	lfcSE	stat	pvalue	padj	Kingdom	Phylum	Class	Order	Family	Genus
ASV_152	12.9561	-38.7471	2.51488	-15.4071	1.46559e-53	1.19152e-50	Bacteria	Proteobacteria	Alphaproteobacteria	Sphingomonadales	Sphingomonadaceae	Sphingomonas
ASV_106	18.1417	-36.3724	3.03735	-11.9751	4.8014e-33	1.95177e-30	Bacteria	Actinobacteria	Actinobacteria	Kineosporiales	Kineosporiaceae	Kineosporia
ASV_20	54.5312	22.1787	2.12697	10.4273	1.86009e-25	5.04083e-23	Bacteria	Actinobacteria	Actinobacteria	Propionibacteriales	Propionibacteriaceae	Cutibacterium
ASV_130	15.2998	-38.3038	3.69227	-10.3741	3.2536e-25	6.61294e-23	Bacteria	Actinobacteria	Actinobacteria	Frankiales	Geodermatophilaceae	Blastococcus
ASV_177	11.5004	-36.9925	3.59543	-10.2888	7.91864e-25	1.28757e-22	Bacteria	Proteobacteria	Alphaproteobacteria	Rhizobiales	Devosiaceae	Devosia
ASV_34	40.595	37.8238	3.6857	10.2623	1.04182e-24	1.41167e-22	Bacteria	Proteobacteria	Gammaproteobacteria	Betaproteobacteriales	Burkholderiaceae	Variovorax
ASV_24	43.5455	22.4558	2.2139	10.1431	3.55661e-24	4.13075e-22	Bacteria	Proteobacteria	Gammaproteobacteria	Betaproteobacteriales	Burkholderiaceae	Curvibacter
ASV_58	23.6439	-24.4114	2.64105	-9.24308	2.39511e-20	2.43403e-18	Bacteria	Proteobacteria	Alphaproteobacteria	Sphingomonadales	Sphingomonadaceae	Altererythrobacter
ASV_29	39.8691	-26.3689	2.88179	-9.15018	5.68373e-20	5.1343e-18	Bacteria	Proteobacteria	Alphaproteobacteria	Rhizobiales	Xanthobacteraceae	Bradyrhizobium
ASV_1	456.566	11.9298	1.37541	8.67364	4.18534e-18	3.40268e-16	Bacteria	Proteobacteria	Gammaproteobacteria	Betaproteobacteriales	Burkholderiaceae	Delftia
ASV_2	427.491	12.243	1.42632	8.58361	9.19437e-18	6.79547e-16	Bacteria	Firmicutes	Bacilli	Bacillales	Bacillaceae	Anaerobacillus
ASV_129	15.6325	-21.8005	2.55746	-8.52426	1.5379e-17	1.04193e-15	Bacteria	Proteobacteria	Alphaproteobacteria	Sphingomonadales	Sphingomonadaceae	Sphingomonas
ASV_324	9.34859	-33.5837	4.1687	-8.05614	7.87428e-16	4.92446e-14	Bacteria	Actinobacteria	Actinobacteria	Micromonosporales	Micromonosporaceae	Actinoplanes
ASV_133	12.8678	-21.5472	2.78119	-7.74747	9.37403e-15	5.44363e-13	Bacteria	Actinobacteria	Actinobacteria	Propionibacteriales	Nocardioidaceae	Nocardioides
ASV_89	22.6837	-20.8742	2.87011	-7.27296	3.51684e-13	1.90613e-11	Bacteria	Actinobacteria	Actinobacteria	Micromonosporales	Micromonosporaceae	Couchioplanes
ASV_10	97.1328	24.1555	3.33427	7.2446	4.33717e-13	2.20383e-11	Bacteria	Proteobacteria	Gammaproteobacteria	Betaproteobacteriales	Methylophilaceae	Methylophilus
ASV_22	54.8755	23.1179	3.3731	6.85362	7.20043e-12	3.4435e-10	Bacteria	Actinobacteria	Actinobacteria	Propionibacteriales	Nocardioidaceae	Nocardioides
ASV_110	18.5065	-21.2061	3.23437	-6.55647	5.50946e-11	2.48844e-09	Bacteria	Proteobacteria	Gammaproteobacteria	Betaproteobacteriales	Burkholderiaceae	Acidovorax
ASV_81	21.1251	19.1992	2.95074	6.50656	7.68892e-11	3.18974e-09	Bacteria	Proteobacteria	Gammaproteobacteria	Betaproteobacteriales	Burkholderiaceae	Ralstonia
ASV_101	17.3654	38.8017	5.96627	6.50351	7.84684e-11	3.18974e-09	Bacteria	Proteobacteria	Gammaproteobacteria	Betaproteobacteriales	Burkholderiaceae	Achromobacter
ASV_84	32.3467	-30.6537	5.26291	-5.82448	5.72923e-09	2.21803e-07	Bacteria	Proteobacteria	Gammaproteobacteria	Betaproteobacteriales	Burkholderiaceae	Aquabacterium
ASV_11	71.6189	9.72721	1.74481	5.57494	2.47609e-08	9.15028e-07	Bacteria	Proteobacteria	Alphaproteobacteria	Rhizobiales	Rhizobiaceae	Falsochrobactrum
ASV_205	12.2379	-20.3571	3.88378	-5.24156	1.59228e-07	5.62836e-06	Bacteria	Proteobacteria	Alphaproteobacteria	Rhizobiales	Rhizobiaceae	Neorhizobium
ASV_155	16.274	-19.3152	3.93366	-4.91025	9.09617e-07	3.08133e-05	Bacteria	Proteobacteria	Alphaproteobacteria	Rhizobiales	Rhizobiaceae	Shinella
ASV_350	6.87542	-30.4486	6.45089	-4.72007	2.35768e-06	7.66718e-05	Bacteria	Proteobacteria	Deltaproteobacteria	Bdellovibrionales	Bacteriovoracaceae	Peredibacter
ASV_210	10.4222	20.0452	4.37536	4.58139	4.61892e-06	0.00014443	Bacteria	Proteobacteria	Gammaproteobacteria	Betaproteobacteriales	Burkholderiaceae	Burkholderia-Caballeronia-Paraburkholderia
ASV_366	6.14873	-20.8372	4.58431	-4.54533	5.48502e-06	0.00016516	Bacteria	Proteobacteria	Alphaproteobacteria	Rhizobiales	Rhizobiales_Incertae_Sedis	NA
ASV_297	6.96969	27.9304	7.04394	3.96517	7.33431e-05	0.00212957	Bacteria	Proteobacteria	Alphaproteobacteria	Rhizobiales	Xanthobacteraceae	Bradyrhizobium
ASV_18	55.86	8.85929	2.25663	3.92588	8.64115e-05	0.0024225	Bacteria	Proteobacteria	Gammaproteobacteria	Xanthomonadales	Xanthomonadaceae	Stenotrophomonas
ASV_309	6.97324	-28.2564	7.2419	-3.90179	9.54834e-05	0.0025876	Bacteria	Actinobacteria	Actinobacteria	Micromonosporales	Micromonosporaceae	Actinoplanes
ASV_222	8.65686	28.196	7.30917	3.85762	0.000114497	0.00300277	Bacteria	Proteobacteria	Gammaproteobacteria	Pseudomonadales	Pseudomonadaceae	Pseudomonas
ASV_203	11.1594	-20.4866	5.66985	-3.61325	0.000302381	0.00744958	Bacteria	Proteobacteria	Gammaproteobacteria	Betaproteobacteriales	Burkholderiaceae	Aquabacterium
ASV_528	4.08914	-28.5713	7.90365	-3.61495	0.000300406	0.00744958	Bacteria	Proteobacteria	Deltaproteobacteria	Myxococcales	Blfdi19	NA
ASV_401	5.51856	-19.9968	5.61794	-3.55945	0.000371633	0.00888639	Bacteria	Proteobacteria	Alphaproteobacteria	Rhizobiales	Xanthobacteraceae	NA
ASV_424	5.30901	-19.6278	6.00487	-3.26865	0.00108063	0.0251015	Bacteria	Bacteroidetes	Bacteroidia	Cytophagales	Microscillaceae	Chryseolinea
ASV_428	5.78307	-29.9521	9.32715	-3.21128	0.00132145	0.029204	Bacteria	Proteobacteria	Alphaproteobacteria	Rhizobiales	Beijerinckiaceae	Bosea
ASV_486	3.71636	-19.5236	6.08282	-3.20962	0.00132909	0.029204	Bacteria	Bacteroidetes	Bacteroidia	Cytophagales	Microscillaceae	Chryseolinea
ASV_51	31.0603	-8.19042	2.59079	-3.16136	0.00157032	0.0335966	Bacteria	Proteobacteria	Gammaproteobacteria	Betaproteobacteriales	Burkholderiaceae	Ramlibacter
ASV_44	32.6758	-8.39832	2.6705	-3.14484	0.00166175	0.0346411	Bacteria	Actinobacteria	Actinobacteria	Frankiales	Geodermatophilaceae	Blastococcus
ASV_321	6.57959	24.0004	7.79982	3.07705	0.00209062	0.0414554	Bacteria	Proteobacteria	Gammaproteobacteria	Betaproteobacteriales	Burkholderiaceae	Acidovorax
ASV_763	3.48264	-26.3014	8.53742	-3.08072	0.00206498	0.0414554	Bacteria	Acidobacteria	Thermoanaerobaculia	Thermoanaerobaculales	Thermoanaerobaculaceae	Subgroup_10
ASV_104	22.4312	-21.3218	7.01896	-3.03775	0.00238352	0.0450651	Bacteria	Proteobacteria	Gammaproteobacteria	Betaproteobacteriales	Burkholderiaceae	Duganella
ASV_255	7.23009	32.0028	10.5217	3.0416	0.00235321	0.0450651	Bacteria	Proteobacteria	Alphaproteobacteria	Rhizobiales	Xanthobacteraceae	Pseudolabrys
ASV_227	11.8859	-18.0878	6.00398	-3.01264	0.00258983	0.047853	Bacteria	Proteobacteria	Alphaproteobacteria	Rhizobiales	Rhizobiaceae	Allorhizobium-Neorhizobium-Pararhizobium-Rhizobium
