## Supplementary material for "Defense hormones modulate root microbiome diversity and composition in tomato": Table S15

### Sheet: Sheet1
Table S15. Full differential abundance results for Pearson.
	baseMean	log2FoldChange	lfcSE	stat	pvalue	padj	Kingdom	Phylum	Class	Order	Family	Genus
ASV_7	111.503	23.761	2.22955	10.6573	1.61258e-26	1.08688e-23	Bacteria	Proteobacteria	Gammaproteobacteria	Betaproteobacteriales	Burkholderiaceae	Limnobacter
ASV_20	54.5312	22.4724	2.22879	10.0828	6.58563e-24	2.21936e-21	Bacteria	Actinobacteria	Actinobacteria	Propionibacteriales	Propionibacteriaceae	Cutibacterium
ASV_34	40.595	39.1158	3.91429	9.99309	1.63413e-23	3.67134e-21	Bacteria	Proteobacteria	Gammaproteobacteria	Betaproteobacteriales	Burkholderiaceae	Variovorax
ASV_24	43.5455	20.4459	2.32714	8.78583	1.55221e-18	2.61547e-16	Bacteria	Proteobacteria	Gammaproteobacteria	Betaproteobacteriales	Burkholderiaceae	Curvibacter
ASV_1	456.566	10.5504	1.40157	7.5276	5.168e-14	6.96646e-12	Bacteria	Proteobacteria	Gammaproteobacteria	Betaproteobacteriales	Burkholderiaceae	Delftia
ASV_133	12.8678	-22.1758	3.00571	-7.3779	1.60805e-13	1.80638e-11	Bacteria	Actinobacteria	Actinobacteria	Propionibacteriales	Nocardioidaceae	Nocardioides
ASV_2	427.491	10.5189	1.45863	7.2115	5.53384e-13	5.32829e-11	Bacteria	Firmicutes	Bacilli	Bacillales	Bacillaceae	Anaerobacillus
ASV_89	22.6837	-21.2775	3.10121	-6.86101	6.83733e-12	5.76045e-10	Bacteria	Actinobacteria	Actinobacteria	Micromonosporales	Micromonosporaceae	Couchioplanes
ASV_22	54.8755	24.4533	3.57788	6.8346	8.22348e-12	6.15848e-10	Bacteria	Actinobacteria	Actinobacteria	Propionibacteriales	Nocardioidaceae	Nocardioides
ASV_289	7.48139	-30.3411	4.47479	-6.78044	1.19811e-11	8.07523e-10	Bacteria	Entotheonellaeota	Entotheonellia	Entotheonellales	Entotheonellaceae	NA
ASV_56	35.8004	-24.1022	3.61669	-6.66415	2.66193e-11	1.63104e-09	Bacteria	Proteobacteria	Gammaproteobacteria	Betaproteobacteriales	Burkholderiaceae	Duganella
ASV_128	20.6386	-18.7032	2.95857	-6.32171	2.58685e-10	1.45295e-08	Bacteria	Actinobacteria	Actinobacteria	Frankiales	Cryptosporangiaceae	Cryptosporangium
ASV_81	21.1251	19.4733	3.11883	6.24378	4.27118e-10	2.21444e-08	Bacteria	Proteobacteria	Gammaproteobacteria	Betaproteobacteriales	Burkholderiaceae	Ralstonia
ASV_10	97.1328	21.7357	3.53749	6.14438	8.02745e-10	3.86464e-08	Bacteria	Proteobacteria	Gammaproteobacteria	Betaproteobacteriales	Methylophilaceae	Methylophilus
ASV_117	18.904	35.1618	5.89437	5.96531	2.44167e-09	1.09712e-07	Bacteria	Proteobacteria	Gammaproteobacteria	Pseudomonadales	Pseudomonadaceae	Pseudomonas
ASV_84	32.3467	-31.9776	5.64233	-5.66744	1.44943e-08	6.10573e-07	Bacteria	Proteobacteria	Gammaproteobacteria	Betaproteobacteriales	Burkholderiaceae	Aquabacterium
ASV_105	16.762	-18.5131	3.42761	-5.40118	6.62049e-08	2.62483e-06	Bacteria	Proteobacteria	Alphaproteobacteria	Reyranellales	Reyranellaceae	Reyranella
ASV_205	12.2379	-20.8398	4.16898	-4.99878	5.76955e-07	2.16038e-05	Bacteria	Proteobacteria	Alphaproteobacteria	Rhizobiales	Rhizobiaceae	Neorhizobium
ASV_294	9.20534	-22.715	4.94194	-4.59636	4.29931e-06	0.000152512	Bacteria	Proteobacteria	Alphaproteobacteria	Rhizobiales	Rhizobiaceae	Allorhizobium-Neorhizobium-Pararhizobium-Rhizobium
ASV_18	55.86	10.6977	2.36984	4.5141	6.35875e-06	0.00021429	Bacteria	Proteobacteria	Gammaproteobacteria	Xanthomonadales	Xanthomonadaceae	Stenotrophomonas
ASV_25	52.7817	-9.95895	2.23849	-4.44896	8.62875e-06	0.000276942	Bacteria	Proteobacteria	Alphaproteobacteria	Rhizobiales	Xanthobacteraceae	Pseudolabrys
ASV_11	71.6189	7.65389	1.81324	4.22111	2.43098e-05	0.000744764	Bacteria	Proteobacteria	Alphaproteobacteria	Rhizobiales	Rhizobiaceae	Falsochrobactrum
ASV_350	6.87542	-27.4465	6.91874	-3.96697	7.27906e-05	0.00213308	Bacteria	Proteobacteria	Deltaproteobacteria	Bdellovibrionales	Bacteriovoracaceae	Peredibacter
ASV_222	8.65686	29.618	7.80019	3.79709	0.000146407	0.00411161	Bacteria	Proteobacteria	Gammaproteobacteria	Pseudomonadales	Pseudomonadaceae	Pseudomonas
ASV_401	5.51856	-21.1925	6.02575	-3.517	0.000436459	0.0117669	Bacteria	Proteobacteria	Alphaproteobacteria	Rhizobiales	Xanthobacteraceae	NA
ASV_387	6.22811	-21.2997	6.10982	-3.48615	0.000490035	0.0127032	Bacteria	Actinobacteria	Actinobacteria	Micromonosporales	Micromonosporaceae	Micromonospora
ASV_424	5.30901	-22.0495	6.43056	-3.42887	0.000606106	0.0151302	Bacteria	Bacteroidetes	Bacteroidia	Cytophagales	Microscillaceae	Chryseolinea
ASV_44	32.6758	-9.51025	2.88873	-3.29219	0.000994117	0.0239298	Bacteria	Actinobacteria	Actinobacteria	Frankiales	Geodermatophilaceae	Blastococcus
ASV_321	6.57959	26.7047	8.32154	3.2091	0.00133151	0.0309461	Bacteria	Proteobacteria	Gammaproteobacteria	Betaproteobacteriales	Burkholderiaceae	Acidovorax
ASV_45	26.1265	8.89588	2.86809	3.10168	0.00192429	0.0432324	Bacteria	Proteobacteria	Gammaproteobacteria	Enterobacteriales	Enterobacteriaceae	Escherichia/Shigella
