## Supplementary material for "Defense hormones modulate root microbiome diversity and composition in tomato": Table S16

### Sheet: Sheet1
Table S16. Full differential abundance results for def1.
	baseMean	log2FoldChange	lfcSE	stat	pvalue	padj	Kingdom	Phylum	Class	Order	Family	Genus
ASV_71	22.8465	-46.7026	3.20225	-14.5843	3.53587e-48	2.07202e-45	Bacteria	Actinobacteria	Actinobacteria	Frankiales	Geodermatophilaceae	Blastococcus
ASV_106	18.1417	-35.2137	3.03948	-11.5854	4.88415e-31	1.43106e-28	Bacteria	Actinobacteria	Actinobacteria	Kineosporiales	Kineosporiaceae	Kineosporia
ASV_130	15.2998	-38.9454	3.69043	-10.5531	4.9164e-26	9.60337e-24	Bacteria	Actinobacteria	Actinobacteria	Frankiales	Geodermatophilaceae	Blastococcus
ASV_24	43.5455	22.5111	2.21401	10.1676	2.76704e-24	4.05371e-22	Bacteria	Proteobacteria	Gammaproteobacteria	Betaproteobacteriales	Burkholderiaceae	Curvibacter
ASV_20	54.5312	21.1258	2.12949	9.9206	3.38708e-23	3.96966e-21	Bacteria	Actinobacteria	Actinobacteria	Propionibacteriales	Propionibacteriaceae	Cutibacterium
ASV_165	11.7611	-25.357	2.71415	-9.34252	9.40639e-21	9.18691e-19	Bacteria	Proteobacteria	Alphaproteobacteria	Sphingomonadales	Sphingomonadaceae	Sphingomonas
ASV_129	15.6325	-21.8798	2.55752	-8.5551	1.17767e-17	9.85881e-16	Bacteria	Proteobacteria	Alphaproteobacteria	Sphingomonadales	Sphingomonadaceae	Sphingomonas
ASV_2	427.491	11.6882	1.42648	8.1937	2.53309e-16	1.85549e-14	Bacteria	Firmicutes	Bacilli	Bacillales	Bacillaceae	Anaerobacillus
ASV_1	456.566	11.215	1.37567	8.15237	3.56853e-16	2.32351e-14	Bacteria	Proteobacteria	Gammaproteobacteria	Betaproteobacteriales	Burkholderiaceae	Delftia
ASV_85	20.8781	-23.0264	2.85514	-8.0649	7.32959e-16	4.29514e-14	Bacteria	Verrucomicrobia	Verrucomicrobiae	Pedosphaerales	Pedosphaeraceae	NA
ASV_133	12.8678	-21.6121	2.78122	-7.77071	7.80459e-15	4.15772e-13	Bacteria	Actinobacteria	Actinobacteria	Propionibacteriales	Nocardioidaceae	Nocardioides
ASV_128	20.6386	-19.8144	2.71201	-7.30615	2.7491e-13	1.34248e-11	Bacteria	Actinobacteria	Actinobacteria	Frankiales	Cryptosporangiaceae	Cryptosporangium
ASV_81	21.1251	21.2452	2.94481	7.21443	5.41613e-13	2.44143e-11	Bacteria	Proteobacteria	Gammaproteobacteria	Betaproteobacteriales	Burkholderiaceae	Ralstonia
ASV_56	35.8004	-24.0616	3.35601	-7.16969	7.51698e-13	3.14639e-11	Bacteria	Proteobacteria	Gammaproteobacteria	Betaproteobacteriales	Burkholderiaceae	Duganella
ASV_101	17.3654	-42.5233	5.94154	-7.15694	8.2495e-13	3.2228e-11	Bacteria	Proteobacteria	Gammaproteobacteria	Betaproteobacteriales	Burkholderiaceae	Achromobacter
ASV_201	13.107	-20.6447	3.18518	-6.48149	9.08224e-11	3.32637e-09	Bacteria	Proteobacteria	Gammaproteobacteria	Betaproteobacteriales	Burkholderiaceae	Noviherbaspirillum
ASV_124	16.1728	-21.0931	3.39927	-6.20517	5.4638e-10	1.8834e-08	Bacteria	Proteobacteria	Deltaproteobacteria	Myxococcales	BIrii41	NA
ASV_22	54.8755	20.6781	3.37614	6.12478	9.08081e-10	2.95631e-08	Bacteria	Actinobacteria	Actinobacteria	Propionibacteriales	Nocardioidaceae	Nocardioides
ASV_385	5.96949	-20.3956	3.44895	-5.91357	3.34761e-09	1.03247e-07	Bacteria	Actinobacteria	Actinobacteria	Micrococcales	Microbacteriaceae	Galbitalea
ASV_84	32.3467	-31.0536	5.26206	-5.90142	3.60394e-09	1.05596e-07	Bacteria	Proteobacteria	Gammaproteobacteria	Betaproteobacteriales	Burkholderiaceae	Aquabacterium
ASV_121	15.0461	-21.2357	3.71179	-5.72115	1.05804e-08	2.95244e-07	Bacteria	Proteobacteria	Gammaproteobacteria	Cellvibrionales	Spongiibacteraceae	BD1-7_clade
ASV_11	71.6189	8.7653	1.74609	5.01995	5.16839e-07	1.37667e-05	Bacteria	Proteobacteria	Alphaproteobacteria	Rhizobiales	Rhizobiaceae	Falsochrobactrum
ASV_111	16.4964	-20.6293	4.36152	-4.72984	2.24698e-06	5.72491e-05	Bacteria	Actinobacteria	Actinobacteria	Micromonosporales	Micromonosporaceae	Actinoplanes
ASV_88	13.7982	-22.2259	4.83542	-4.59648	4.29694e-06	0.000104917	Bacteria	Proteobacteria	Gammaproteobacteria	Betaproteobacteriales	Burkholderiaceae	Limnobacter
ASV_294	9.20534	-21.1109	4.60356	-4.58578	4.52288e-06	0.000106016	Bacteria	Proteobacteria	Alphaproteobacteria	Rhizobiales	Rhizobiaceae	Allorhizobium-Neorhizobium-Pararhizobium-Rhizobium
ASV_297	6.96969	-31.8919	7.01615	-4.54551	5.48035e-06	0.000123519	Bacteria	Proteobacteria	Alphaproteobacteria	Rhizobiales	Xanthobacteraceae	Bradyrhizobium
ASV_356	6.50243	-19.0856	4.32021	-4.41775	9.97354e-06	0.000216463	Bacteria	Proteobacteria	Deltaproteobacteria	Bdellovibrionales	Bdellovibrionaceae	Bdellovibrio
ASV_309	6.97324	-31.0319	7.22511	-4.29501	1.74683e-05	0.000365587	Bacteria	Actinobacteria	Actinobacteria	Micromonosporales	Micromonosporaceae	Actinoplanes
ASV_528	4.08914	-28.7924	7.90248	-3.64347	0.00026899	0.00543546	Bacteria	Proteobacteria	Deltaproteobacteria	Myxococcales	Blfdi19	NA
ASV_401	5.51856	-20.4036	5.6164	-3.63287	0.000280289	0.00547498	Bacteria	Proteobacteria	Alphaproteobacteria	Rhizobiales	Xanthobacteraceae	NA
ASV_46	34.8815	-8.79719	2.47431	-3.5554	0.000377398	0.00713405	Bacteria	Proteobacteria	Alphaproteobacteria	Rhizobiales	Xanthobacteraceae	Rhodoplanes
ASV_387	6.22811	-19.9695	5.69932	-3.50385	0.000458592	0.00839796	Bacteria	Actinobacteria	Actinobacteria	Micromonosporales	Micromonosporaceae	Micromonospora
ASV_175	12.9355	-19.5964	5.66263	-3.46064	0.000538887	0.00956933	Bacteria	Proteobacteria	Gammaproteobacteria	Betaproteobacteriales	Burkholderiaceae	Acidovorax
ASV_54	30.688	-8.00982	2.35307	-3.40398	0.000664112	0.0114462	Bacteria	Proteobacteria	Gammaproteobacteria	Steroidobacterales	Steroidobacteraceae	Steroidobacter
ASV_53	31.3694	-8.02201	2.3844	-3.36437	0.000767182	0.0121505	Bacteria	Proteobacteria	Alphaproteobacteria	Caulobacterales	Caulobacteraceae	Phenylobacterium
ASV_203	11.1594	19.1855	5.69872	3.36662	0.000760945	0.0121505	Bacteria	Proteobacteria	Gammaproteobacteria	Betaproteobacteriales	Burkholderiaceae	Aquabacterium
ASV_222	8.65686	24.7427	7.3229	3.37882	0.000727979	0.0121505	Bacteria	Proteobacteria	Gammaproteobacteria	Pseudomonadales	Pseudomonadaceae	Pseudomonas
ASV_227	11.8859	20.0164	6.01238	3.3292	0.00087096	0.0134311	Bacteria	Proteobacteria	Alphaproteobacteria	Rhizobiales	Rhizobiaceae	Allorhizobium-Neorhizobium-Pararhizobium-Rhizobium
ASV_314	6.39593	-20.61	6.29533	-3.27386	0.0010609	0.0159407	Bacteria	Bacteroidetes	Bacteroidia	Cytophagales	Microscillaceae	Ohtaekwangia
ASV_37	33.8804	8.36341	2.62873	3.18154	0.00146495	0.020938	Bacteria	Firmicutes	Bacilli	Bacillales	Bacillaceae	Anaerobacillus
ASV_108	19.2499	-7.94007	2.49117	-3.18728	0.00143616	0.020938	Bacteria	Proteobacteria	Alphaproteobacteria	Sphingomonadales	Sphingomonadaceae	Sphingomonas
ASV_86	21.4966	-7.57001	2.4382	-3.10475	0.00190439	0.0259529	Bacteria	Proteobacteria	Alphaproteobacteria	Reyranellales	Reyranellaceae	Reyranella
ASV_221	9.07344	-20.1947	6.49703	-3.10829	0.00188171	0.0259529	Bacteria	Proteobacteria	Alphaproteobacteria	Rhizobiales	Devosiaceae	Devosia
ASV_99	18.4522	-7.55784	2.47451	-3.05427	0.00225608	0.0300469	Bacteria	Proteobacteria	Alphaproteobacteria	Sphingomonadales	Sphingomonadaceae	Sphingomonas
ASV_107	19.1749	-7.13878	2.3871	-2.99057	0.0027846	0.0362617	Bacteria	Proteobacteria	Alphaproteobacteria	Rhizobiales	Rhizobiaceae	NA
ASV_21	60.6866	-6.18233	2.08357	-2.96719	0.0030054	0.0372633	Bacteria	Proteobacteria	Gammaproteobacteria	Betaproteobacteriales	Burkholderiaceae	Massilia
ASV_433	6.31929	-21.2031	7.15735	-2.96242	0.00305228	0.0372633	Bacteria	Proteobacteria	Gammaproteobacteria	Betaproteobacteriales	Burkholderiaceae	Cupriavidus
ASV_486	3.71636	-18.1298	6.09816	-2.973	0.00294903	0.0372633	Bacteria	Bacteroidetes	Bacteroidia	Cytophagales	Microscillaceae	Chryseolinea
ASV_113	16.7559	-6.7939	2.31571	-2.93383	0.00334808	0.0390905	Bacteria	Proteobacteria	Alphaproteobacteria	Caulobacterales	Caulobacteraceae	NA
ASV_148	15.2831	-7.54862	2.58265	-2.92282	0.00346879	0.0390905	Bacteria	Acidobacteria	Blastocatellia_(Subgroup_4)	Pyrinomonadales	Pyrinomonadaceae	RB41
ASV_424	5.30901	-17.6504	6.03086	-2.92667	0.00342608	0.0390905	Bacteria	Bacteroidetes	Bacteroidia	Cytophagales	Microscillaceae	Chryseolinea
ASV_763	3.48264	-25.072	8.54912	-2.9327	0.00336024	0.0390905	Bacteria	Acidobacteria	Thermoanaerobaculia	Thermoanaerobaculales	Thermoanaerobaculaceae	Subgroup_10
ASV_144	16.0508	-7.22752	2.48069	-2.91351	0.0035739	0.039162	Bacteria	Proteobacteria	Alphaproteobacteria	Rhizobiales	Beijerinckiaceae	Microvirga
ASV_428	5.78307	27.2052	9.34735	2.91048	0.00360878	0.039162	Bacteria	Proteobacteria	Alphaproteobacteria	Rhizobiales	Beijerinckiaceae	Bosea
ASV_92	15.7391	-6.77021	2.34164	-2.89123	0.00383741	0.0401558	Bacteria	Actinobacteria	Actinobacteria	Frankiales	Frankiaceae	Jatrophihabitans
ASV_116	16.2864	-7.30804	2.52351	-2.89598	0.00377979	0.0401558	Bacteria	Actinobacteria	Actinobacteria	Micrococcales	Microbacteriaceae	Agromyces
ASV_188	8.84764	-20.4745	7.16542	-2.8574	0.00427124	0.0439113	Bacteria	Proteobacteria	Alphaproteobacteria	Sphingomonadales	Sphingomonadaceae	Sphingomonas
