## Supplementary material for "Defense hormones modulate root microbiome diversity and composition in tomato": Table S17

### Sheet: Sheet1
Table S17. Full differential abundance results for CMII.
	baseMean	log2FoldChange	lfcSE	stat	pvalue	padj	Kingdom	Phylum	Class	Order	Family	Genus
ASV_71	22.8465	-42.302	3.2554	-12.9944	1.31642e-38	5.18669e-36	Bacteria	Actinobacteria	Actinobacteria	Frankiales	Geodermatophilaceae	Blastococcus
ASV_115	21.1388	-38.4717	3.31561	-11.6032	3.96889e-31	7.81871e-29	Bacteria	Gemmatimonadetes	Gemmatimonadetes	Gemmatimonadales	Gemmatimonadaceae	NA
ASV_20	54.5312	23.3504	2.04371	11.4255	3.11932e-30	3.08818e-28	Bacteria	Actinobacteria	Actinobacteria	Propionibacteriales	Propionibacteriaceae	Cutibacterium
ASV_34	40.595	41.5652	3.63808	11.425	3.13521e-30	3.08818e-28	Bacteria	Proteobacteria	Gammaproteobacteria	Betaproteobacteriales	Burkholderiaceae	Variovorax
ASV_24	43.5455	22.1122	2.13693	10.3476	4.2908e-25	3.38115e-23	Bacteria	Proteobacteria	Gammaproteobacteria	Betaproteobacteriales	Burkholderiaceae	Curvibacter
ASV_130	15.2998	-36.328	3.73679	-9.72171	2.43648e-22	1.59995e-20	Bacteria	Actinobacteria	Actinobacteria	Frankiales	Geodermatophilaceae	Blastococcus
ASV_1	456.566	12.0568	1.24295	9.70014	3.011e-22	1.69476e-20	Bacteria	Proteobacteria	Gammaproteobacteria	Betaproteobacteriales	Burkholderiaceae	Delftia
ASV_2	427.491	11.8834	1.29916	9.14703	5.85222e-20	2.88222e-18	Bacteria	Firmicutes	Bacilli	Bacillales	Bacillaceae	Anaerobacillus
ASV_15	64.0032	-26.7781	2.98878	-8.95953	3.26056e-19	1.4274e-17	Bacteria	Proteobacteria	Gammaproteobacteria	Betaproteobacteriales	Burkholderiaceae	Rhizobacter
ASV_82	18.0978	-20.4709	2.42625	-8.43723	3.24951e-17	1.28031e-15	Bacteria	Proteobacteria	Gammaproteobacteria	Xanthomonadales	Xanthomonadaceae	Lysobacter
ASV_165	11.7611	-23.3712	2.77929	-8.40902	4.13435e-17	1.48085e-15	Bacteria	Proteobacteria	Alphaproteobacteria	Sphingomonadales	Sphingomonadaceae	Sphingomonas
ASV_29	39.8691	-24.6566	2.94155	-8.38221	5.19439e-17	1.70549e-15	Bacteria	Proteobacteria	Alphaproteobacteria	Rhizobiales	Xanthobacteraceae	Bradyrhizobium
ASV_81	21.1251	24.1244	2.8842	8.36433	6.04591e-17	1.83238e-15	Bacteria	Proteobacteria	Gammaproteobacteria	Betaproteobacteriales	Burkholderiaceae	Ralstonia
ASV_83	20.6401	-25.4609	3.10777	-8.19267	2.55493e-16	7.1903e-15	Bacteria	Proteobacteria	Gammaproteobacteria	Cellvibrionales	Spongiibacteraceae	BD1-7_clade
ASV_50	36.2996	-21.6767	2.65187	-8.17411	2.98065e-16	7.82916e-15	Bacteria	Proteobacteria	Gammaproteobacteria	Betaproteobacteriales	Burkholderiaceae	Aquabacterium
ASV_58	23.6439	-20.9	2.70559	-7.72473	1.12087e-14	2.76015e-13	Bacteria	Proteobacteria	Alphaproteobacteria	Sphingomonadales	Sphingomonadaceae	Altererythrobacter
ASV_159	14.2351	-33.1982	4.37636	-7.58581	3.30418e-14	7.65792e-13	Bacteria	Proteobacteria	Gammaproteobacteria	Pseudomonadales	Pseudomonadaceae	Pseudomonas
ASV_36	28.5191	-19.5182	2.59438	-7.52326	5.34284e-14	1.16949e-12	Bacteria	Proteobacteria	Gammaproteobacteria	Cellvibrionales	Cellvibrionaceae	Cellvibrio
ASV_324	9.34859	-31.2158	4.21218	-7.41083	1.25513e-13	2.60274e-12	Bacteria	Actinobacteria	Actinobacteria	Micromonosporales	Micromonosporaceae	Actinoplanes
ASV_133	12.8678	-20.9804	2.84283	-7.38009	1.58182e-13	3.11618e-12	Bacteria	Actinobacteria	Actinobacteria	Propionibacteriales	Nocardioidaceae	Nocardioides
ASV_94	19.1689	-26.2749	3.64451	-7.20945	5.61769e-13	1.05399e-11	Bacteria	Proteobacteria	Alphaproteobacteria	Caulobacterales	Caulobacteraceae	Phenylobacterium
ASV_64	50.9878	-21.5205	2.99957	-7.17455	7.25476e-13	1.29926e-11	Bacteria	Actinobacteria	Actinobacteria	Pseudonocardiales	Pseudonocardiaceae	Lechevalieria
ASV_289	7.48139	-28.7841	4.20658	-6.84264	7.7746e-12	1.33182e-10	Bacteria	Entotheonellaeota	Entotheonellia	Entotheonellales	Entotheonellaceae	NA
ASV_56	35.8004	-23.1385	3.40739	-6.79068	1.11605e-11	1.75889e-10	Bacteria	Proteobacteria	Gammaproteobacteria	Betaproteobacteriales	Burkholderiaceae	Duganella
ASV_89	22.6837	-19.8988	2.92866	-6.79453	1.08669e-11	1.75889e-10	Bacteria	Actinobacteria	Actinobacteria	Micromonosporales	Micromonosporaceae	Couchioplanes
ASV_22	54.8755	22.3724	3.32211	6.73441	1.64602e-11	2.49435e-10	Bacteria	Actinobacteria	Actinobacteria	Propionibacteriales	Nocardioidaceae	Nocardioides
ASV_101	17.3654	-40.0237	5.9656	-6.70909	1.9584e-11	2.85781e-10	Bacteria	Proteobacteria	Gammaproteobacteria	Betaproteobacteriales	Burkholderiaceae	Achromobacter
ASV_110	18.5065	-21.6709	3.2849	-6.59712	4.1921e-11	5.89888e-10	Bacteria	Proteobacteria	Gammaproteobacteria	Betaproteobacteriales	Burkholderiaceae	Acidovorax
ASV_201	13.107	-20.6149	3.23654	-6.36942	1.89747e-10	2.57795e-09	Bacteria	Proteobacteria	Gammaproteobacteria	Betaproteobacteriales	Burkholderiaceae	Noviherbaspirillum
ASV_124	16.1728	-20.8377	3.44518	-6.04835	1.46333e-09	1.92185e-08	Bacteria	Proteobacteria	Deltaproteobacteria	Myxococcales	BIrii41	NA
ASV_11	71.6189	9.84353	1.6425	5.99303	2.05973e-09	2.61785e-08	Bacteria	Proteobacteria	Alphaproteobacteria	Rhizobiales	Rhizobiaceae	Falsochrobactrum
ASV_121	15.0461	-22.164	3.75587	-5.90115	3.60984e-09	4.44461e-08	Bacteria	Proteobacteria	Gammaproteobacteria	Cellvibrionales	Spongiibacteraceae	BD1-7_clade
ASV_84	32.3467	-29.6601	5.29491	-5.60162	2.12353e-08	2.53537e-07	Bacteria	Proteobacteria	Gammaproteobacteria	Betaproteobacteriales	Burkholderiaceae	Aquabacterium
ASV_111	16.4964	-21.5027	4.39825	-4.88892	1.01392e-06	1.17496e-05	Bacteria	Actinobacteria	Actinobacteria	Micromonosporales	Micromonosporaceae	Actinoplanes
ASV_366	6.14873	-20.341	4.62107	-4.4018	1.07356e-05	0.000120852	Bacteria	Proteobacteria	Alphaproteobacteria	Rhizobiales	Rhizobiales_Incertae_Sedis	NA
ASV_356	6.50243	-18.9362	4.35684	-4.34632	1.38442e-05	0.000151517	Bacteria	Proteobacteria	Deltaproteobacteria	Bdellovibrionales	Bdellovibrionaceae	Bdellovibrio
ASV_205	12.2379	-17.0057	3.93874	-4.31753	1.57782e-05	0.000168017	Bacteria	Proteobacteria	Alphaproteobacteria	Rhizobiales	Rhizobiaceae	Neorhizobium
ASV_294	9.20534	-19.2505	4.64754	-4.14207	3.44179e-05	0.000356859	Bacteria	Proteobacteria	Alphaproteobacteria	Rhizobiales	Rhizobiaceae	Allorhizobium-Neorhizobium-Pararhizobium-Rhizobium
ASV_31	41.551	-8.12869	2.00197	-4.06035	4.89998e-05	0.000495024	Bacteria	Proteobacteria	Gammaproteobacteria	Xanthomonadales	Xanthomonadaceae	Lysobacter
ASV_309	6.97324	-29.2269	7.2475	-4.03269	5.5141e-05	0.000543138	Bacteria	Actinobacteria	Actinobacteria	Micromonosporales	Micromonosporaceae	Actinoplanes
ASV_222	8.65686	28.9302	7.28645	3.97041	7.1749e-05	0.000689491	Bacteria	Proteobacteria	Gammaproteobacteria	Pseudomonadales	Pseudomonadaceae	Pseudomonas
ASV_48	33.2958	-8.33053	2.11792	-3.93336	8.37665e-05	0.000785809	Bacteria	Proteobacteria	Alphaproteobacteria	Rhizobiales	Devosiaceae	Devosia
ASV_387	6.22811	-20.8882	5.72445	-3.64894	0.000263324	0.00241278	Bacteria	Actinobacteria	Actinobacteria	Micromonosporales	Micromonosporaceae	Micromonospora
ASV_9	90.8608	-6.24204	1.72305	-3.62268	0.000291568	0.00261086	Bacteria	Actinobacteria	Actinobacteria	Streptosporangiales	Thermomonosporaceae	Actinomadura
ASV_54	30.688	-8.75209	2.42432	-3.61012	0.000306056	0.00267969	Bacteria	Proteobacteria	Gammaproteobacteria	Steroidobacterales	Steroidobacteraceae	Steroidobacter
ASV_46	34.8815	-8.79404	2.5433	-3.45773	0.000544748	0.00456661	Bacteria	Proteobacteria	Alphaproteobacteria	Rhizobiales	Xanthobacteraceae	Rhodoplanes
ASV_53	31.3694	-8.49355	2.45507	-3.45959	0.000540989	0.00456661	Bacteria	Proteobacteria	Alphaproteobacteria	Caulobacterales	Caulobacteraceae	Phenylobacterium
ASV_72	22.0487	-8.11424	2.42039	-3.35245	0.000801005	0.00657492	Bacteria	Proteobacteria	Gammaproteobacteria	Betaproteobacteriales	SC-I-84	NA
ASV_401	5.51856	-18.6825	5.65509	-3.30365	0.000954344	0.0076737	Bacteria	Proteobacteria	Alphaproteobacteria	Rhizobiales	Xanthobacteraceae	NA
ASV_321	6.57959	24.8838	7.77677	3.19976	0.00137542	0.0108383	Bacteria	Proteobacteria	Gammaproteobacteria	Betaproteobacteriales	Burkholderiaceae	Acidovorax
ASV_37	33.8804	7.94282	2.56253	3.0996	0.0019378	0.0149704	Bacteria	Firmicutes	Bacilli	Bacillales	Bacillaceae	Anaerobacillus
ASV_227	11.8859	18.482	5.99237	3.08425	0.00204064	0.0154618	Bacteria	Proteobacteria	Alphaproteobacteria	Rhizobiales	Rhizobiaceae	Allorhizobium-Neorhizobium-Pararhizobium-Rhizobium
ASV_87	22.7144	-7.5301	2.4857	-3.02936	0.00245069	0.017881	Bacteria	Gemmatimonadetes	Gemmatimonadetes	Gemmatimonadales	Gemmatimonadaceae	NA
ASV_113	16.7559	-7.24435	2.38711	-3.03478	0.00240711	0.017881	Bacteria	Proteobacteria	Alphaproteobacteria	Caulobacterales	Caulobacteraceae	NA
ASV_144	16.0508	-7.5705	2.54828	-2.97082	0.00297001	0.0212761	Bacteria	Proteobacteria	Alphaproteobacteria	Rhizobiales	Beijerinckiaceae	Microvirga
ASV_44	32.6758	-7.97685	2.73494	-2.91664	0.00353821	0.0248939	Bacteria	Actinobacteria	Actinobacteria	Frankiales	Geodermatophilaceae	Blastococcus
ASV_148	15.2831	-7.61866	2.64845	-2.87664	0.0040193	0.0277825	Bacteria	Acidobacteria	Blastocatellia_(Subgroup_4)	Pyrinomonadales	Pyrinomonadaceae	RB41
ASV_221	9.07344	-18.6596	6.52592	-2.85931	0.00424567	0.0288413	Bacteria	Proteobacteria	Alphaproteobacteria	Rhizobiales	Devosiaceae	Devosia
ASV_428	5.78307	-26.5627	9.35236	-2.84022	0.00450826	0.030106	Bacteria	Proteobacteria	Alphaproteobacteria	Rhizobiales	Beijerinckiaceae	Bosea
ASV_116	16.2864	-7.27285	2.59102	-2.80695	0.00500135	0.0328422	Bacteria	Actinobacteria	Actinobacteria	Micrococcales	Microbacteriaceae	Agromyces
ASV_57	26.2995	-6.88042	2.47551	-2.7794	0.00544599	0.0351757	Bacteria	Proteobacteria	Gammaproteobacteria	Betaproteobacteriales	Burkholderiaceae	Ramlibacter
ASV_112	16.0112	-7.06862	2.55836	-2.76295	0.00572821	0.0364019	Bacteria	Proteobacteria	Gammaproteobacteria	Betaproteobacteriales	Burkholderiaceae	Caenimonas
ASV_96	19.2548	-7.21463	2.65072	-2.72176	0.00649356	0.0406105	Bacteria	Proteobacteria	Alphaproteobacteria	Caulobacterales	Caulobacteraceae	Caulobacter
ASV_12	71.496	-4.14304	1.53107	-2.70598	0.00681027	0.0410637	Bacteria	Proteobacteria	Gammaproteobacteria	Gammaproteobacteria_Incertae_Sedis	Unknown_Family	Acidibacter
ASV_137	15.9703	-7.68587	2.84382	-2.70266	0.00687868	0.0410637	Bacteria	Proteobacteria	Gammaproteobacteria	Betaproteobacteriales	Burkholderiaceae	Ramlibacter
ASV_158	13.7193	-7.22736	2.66869	-2.7082	0.00676484	0.0410637	Bacteria	Gemmatimonadetes	Gemmatimonadetes	Gemmatimonadales	Gemmatimonadaceae	Gemmatimonas
ASV_174	13.5135	-7.41812	2.76608	-2.68182	0.00732232	0.0430595	Bacteria	Proteobacteria	Alphaproteobacteria	Rhizobiales	Xanthobacteraceae	NA
ASV_188	8.84764	-19.2504	7.19142	-2.67686	0.00743158	0.0430595	Bacteria	Proteobacteria	Alphaproteobacteria	Sphingomonadales	Sphingomonadaceae	Sphingomonas
ASV_18	55.86	5.30725	2.00124	2.65198	0.00800212	0.0456933	Bacteria	Proteobacteria	Gammaproteobacteria	Xanthomonadales	Xanthomonadaceae	Stenotrophomonas
ASV_145	14.6102	-7.66541	2.92183	-2.6235	0.00870314	0.0489862	Bacteria	Actinobacteria	Actinobacteria	Micromonosporales	Micromonosporaceae	NA
