## Supplementary material for "Defense hormones modulate root microbiome diversity and composition in tomato": Table S18

### Sheet: Sheet1
Table S18. Average diversity in endosphere and rhizospheres of wild type tomato genotypes
Compartment	Genotype	Measure	Mean	St Error
Bulk	Bulk	Richness	338.493	38.2644
E	BB	Richness	191.773	59.1163
E	CMII	Richness	99.43	20.9599
E	H7996	Richness	214.887	23.9302
E	LA2093	Richness	224.713	41.2987
E	MM	Richness	167.213	16.4084
E	Pearson	Richness	208.693	50.5267
E	UC82B	Richness	144.723	15.6141
E	WV	Richness	116.347	15.6724
R	BB	Richness	376.152	26.7558
R	CMII	Richness	356.08	45.6848
R	H7996	Richness	360.015	28.3022
R	LA2093	Richness	365.363	24.4454
R	MM	Richness	361.437	18.7553
R	Pearson	Richness	374.717	22.4215
R	UC82B	Richness	373.51	16.3495
R	WV	Richness	402.903	25.7444
Bulk	Bulk	Shannon Diversity	5.22538	0.134468
E	BB	Shannon Diversity	4.29292	0.623058
E	CMII	Shannon Diversity	3.50062	0.145264
E	H7996	Shannon Diversity	4.80035	0.0878757
E	LA2093	Shannon Diversity	4.68542	0.324199
E	MM	Shannon Diversity	4.55541	0.196704
E	Pearson	Shannon Diversity	4.65678	0.154321
E	UC82B	Shannon Diversity	4.25385	0.0737366
E	WV	Shannon Diversity	4.04629	0.229166
R	BB	Shannon Diversity	5.51775	0.0708288
R	CMII	Shannon Diversity	5.33628	0.162651
R	H7996	Shannon Diversity	5.47105	0.091379
R	LA2093	Shannon Diversity	5.43789	0.0563318
R	MM	Shannon Diversity	5.3571	0.0732026
R	Pearson	Shannon Diversity	5.43903	0.0295019
R	UC82B	Shannon Diversity	5.35257	0.0372826
R	WV	Shannon Diversity	5.48421	0.192778
